# Comprehensive multi-omics study of the molecular perturbations induced by simulated diabetes on coronary artery endothelial cells

**DOI:** 10.1101/2021.01.06.425584

**Authors:** Aldo Moreno-Ulloa, Hilda Carolina Delgado-De la Herrán, Carolina Álvarez-Delgado, Omar Mendoza-Porras, Rommel A. Carballo-Castañeda, Francisco Villarreal

**Affiliations:** MS2 laboratory, Biomedical Innovation Department, Center for Scientific Research and Higher Education of Ensenada (CICESE), Baja California, México; Specialized Laboratory in Metabolomics and Proteomics (MetPro), CICESE, México; Mitochondrial Biology Laboratory, Biomedical Innovation Department, Center for Scientific Research and Higher Education of Ensenada (CICESE), Baja California, México; CSIRO Livestock and Aquaculture, Queensland Bioscience Precinct, 306 Carmody Rd, St Lucia, QLD, Australia; School of Medicine, University of California, San Diego, CA, USA; San Diego VA Healthcare System

**Keywords:** SWATH-Proteomics, Metabolomics, Type 2 Diabetes Mellitus, Endothelial cells, Feature-Based Molecular Networking

## Abstract

Coronary artery endothelial cells (CAEC) exert an important role in the development of cardiovascular disease. Dysfunction of CAEC is associated with cardiovascular disease in subjects with type 2 diabetes mellitus (T2DM). However, comprehensive studies of the effects that a diabetic environment exerts on this cellular type scarce. The present study characterized the molecular perturbations occurring on cultured bovine CAEC subjected to a prolonged diabetic environment (high glucose [HG] and high insulin [HI]). Changes at the metabolite and peptide level were assessed by untargeted metabolomics and chemoinformatics, and the results were integrated with proteomics data using published SWATH-based proteomics on the same *in vitro* model. Our findings were consistent with reports on other endothelial cell types, but also identified novel signatures of DNA/RNA, aminoacid, peptide, and lipid metabolism in cells under a diabetic environment. Manual data inspection revealed disturbances on tryptophan catabolism and biosynthesis of phenylalanine-based, glutathione-based, and proline-based peptide metabolites. Fluorescence microscopy detected an increase in binucleation in cells under treatment that also occurred when human CAEC were used. This multi-omics study identified particular molecular perturbations in an induced diabetic environment that could help unravel the mechanisms underlying the development of cardiovascular disease in subjects with T2DM.
