## Supplementary Tables for "Comprehensive multi-omics study of the molecular perturbations induced by simulated diabetes on coronary artery endothelial cells": Table_S1.xls

### Sheet: METABOLOMICS-SNETS-V2-604b3d07-
Compound_Name	LibMZ	SpecMZ	MassDiff	MZErrorPPM	SharedPeaks	RT (min)	RT (s)	Smiles	INCHI	INCHI_AUX	LibraryQualityString	#Scan#	TIC_Query	InChIKey	InChIKey-Planar	superclass	class	subclass
11,22-dimethyl (6E,17E)-3,14-dioxo-8,19-bis({[(2S,3R,4S,5S,6R)-3,4,5-trihydroxy-6-(hydroxymethyl)oxan-2-yl]oxy})-4,9,15,20-tetraoxatricyclo[16.4.0.0?,ï¿½ï¿½]docosa-6,10,17,21-tetraene-11,22-dicarboxylate	288.144	288.144	0	0	6	17.2023	1032.14	N/A	InChI=1S/C13H18O6/c14-6-9-10(15)11(16)12(17)13(19-9)18-7-8-4-2-1-3-5-8/h1-5,9-17H,6-7H2/t9-,10-,11+,12-,13-/m1/s1	N/A	Bronze	2308	2823.75	GKHCBYYBLTXYEV-UJPOAAIJSA-N	GKHCBYYBLTXYEV	Organic oxygen compounds	Organooxygen compounds	Carbohydrates and carbohydrate conjugates
1,4a-dimethyl-9-oxo-7-propan-2-yl-3,4,10,10a-tetrahydro-2H-phenanthrene-1-carboxylic acid	315.195	315.196	0.00100708	3.1951	8	20.289	1217.34	N/A	InChI=1S/C20H26O3/c1-12(2)13-6-7-15-14(10-13)16(21)11-17-19(15,3)8-5-9-20(17,4)18(22)23/h6-7,10,12,17H,5,8-9,11H2,1-4H3,(H,22,23)	N/A	Bronze	3102	10786.5	MSWJSDLNPCSSNW-UHFFFAOYSA-N	MSWJSDLNPCSSNW	Lipids and lipid-like molecules	Prenol lipids	Diterpenoids
(1S,4S,5R,9S,10R,13R,14R)-14-hydroxy-5,9-dimethyl-14-{[(3-methylbutanoyl)oxy]methyl}tetracyclo[11.2.1.0ï¿½,ï¿½?.0?,?]hexadecane-5-carboxylic acid	443.277	443.296	0.0189819	42.8218	8	21.0472	1262.83	N/A	InChI=1S/C25H40O5/c1-16(2)12-20(26)30-15-25(29)14-24-11-8-18-22(3,19(24)7-6-17(25)13-24)9-5-10-23(18,4)21(27)28/h16-19,29H,5-15H2,1-4H3,(H,27,28)/t17-,18+,19+,22-,23-,24+,25+/m1/s1	N/A	Bronze	7057	5167	FIOZUJXSEZUYCS-MTSAZYMTSA-N	FIOZUJXSEZUYCS	Lipids and lipid-like molecules	Prenol lipids	Diterpenoids
2'-DEOXYGUANOSINE 5'-MONOPHOSPHATE	348.071	348.07	0.00100708	2.89332	4	0.643017	38.581	C1[C@@H]([C@H](O[C@H]1N2C=NC3=C2NC(=NC3=O)N)COP(=O)(O)O)O	"InChI=1S/C10H14N5O7P/c11-10-13-8-7(9(17)14-10)12-3-15(8)6-1-4(16)5(22-6)2-21-23(18,19)20/h3-6,16H,1-2H2,(H2,18,19,20)(H3,11,13,14,17)/t4-,5+,6+/m0/s1"	N/A	Gold	4395	19468.4	LTFMZDNNPPEQNG-KVQBGUIXSA-N	LTFMZDNNPPEQNG	Nucleosides, nucleotides, and analogues	Purine nucleotides	Purine deoxyribonucleotides
"(3S,8S,9S,10R,13R,14S,17R)-17-((2R)-7-hydroxy-6-methylheptan-2-yl)-10,13-dimethyl-2,3,4,7,8,9,10,11,12,13,14,15,16,17-tetradecahydro-1H-cyclopenta[a]phenanthren-3-ol"	367.336	367.336	0	0	9	22.6967	1361.8	C[C@@H]([C@H]1CC[C@]2([H])[C@]1(C)CC[C@@]3([H])[C@@]2([H])CC=C4[C@]3(C)CC[C@H](O)C4)CCCC(C)CO	"InChI=1S/C27H46O2/c1-18(17-28)6-5-7-19(2)23-10-11-24-22-9-8-20-16-21(29)12-14-26(20,3)25(22)13-15-27(23,24)4/h8,18-19,21-25,28-29H,5-7,9-17H2,1-4H3/t18?,19-,21+,22+,23-,24+,25+,26+,27-/m1/s1"	N/A	Gold	5024	10771	FYHRJWMENCALJY-CCDZVGGQSA-N	FYHRJWMENCALJY	Lipids and lipid-like molecules	Steroids and steroid derivatives	Bile acids, alcohols and derivatives
9-(2,3-dihydroxypropoxy)-9-oxononanoic acid	263.149	263.149	0	0	7	12.0162	720.972	N/A	InChI=1S/C12H22O6/c13-8-10(14)9-18-12(17)7-5-3-1-2-4-6-11(15)16/h10,13-14H,1-9H2,(H,15,16)	N/A	Bronze	1747	11856	BQRISQXLSXCXSC-UHFFFAOYSA-N	BQRISQXLSXCXSC	Lipids and lipid-like molecules	Fatty Acyls	Fatty acids and conjugates
AdenineHCl	172.133	172.133	0	0	4	11.5307	691.841	N/A	N/A	N/A	Bronze	163	5338.76	N/A	N/A	N/A	N/A	N/A
ALPHA-AMINOADIPATE	162.08	162.076	0.0039978	24.6656	5	0.4301	25.806	C(C[C@@H](C(=O)O)N)CC(=O)O	N/A	N/A	Gold	127	10876.7	OYIFNHCXNCRBQI-BYPYZUCNSA-N	OYIFNHCXNCRBQI	Organic acids and derivatives	Carboxylic acids and derivatives	Amino acids, peptides, and analogues
B07A12	173.117	173.117	0	0	4	12.78	766.802	N/A	N/A	N/A	Bronze	168	32418.7	N/A	N/A	N/A	N/A	N/A
Benzylpenicillin_20eV-Contaminant	335.107	335.106	0.000701904	2.09457	8	13.1456	788.734	[H][C@]12SC(C)([C@H](C(O)=O)N1C([C@H]2NC(Cc3ccccc3)=O)=O)C	N/A	N/A	Bronze	3921	5714.49	JGSARLDLIJGVTE-MBNYWOFBSA-N	JGSARLDLIJGVTE	Organic acids and derivatives	Carboxylic acids and derivatives	Amino acids, peptides, and analogues
C17-Sphinganine	288.291	288.29	0.000976562	3.38742	4	16.8965	1013.79	CCCCCCCCCCCCCCC(C(CO)N)O			Bronze	2320	49419	KFQUQCFJDMSIJF-UHFFFAOYSA-N	KFQUQCFJDMSIJF	Organic nitrogen compounds	Organonitrogen compounds	Amines
Ceramide (18:1/16:0)	538.52	538.519	0.0010376	1.92676	9	27.968	1678.08				Bronze	8908	9528.82	N/A	N/A	N/A	N/A	N/A
CocamidoprpylBetaine	343.3	343.296	0.0039978	11.6452	4	16.9168	1015.01	CCCCCCCCCCCC(=O)NCCC[N+](C)(C)CC(=O)[O-]			Bronze	4240	15965	MRUAUOIMASANKQ-UHFFFAOYSA-N	MRUAUOIMASANKQ	Organic acids and derivatives	Carboxylic acids and derivatives	Amino acids, peptides, and analogues
desmethylenylnocardamine	604.366	604.353	0.0130005	21.511	10	11.9778	718.67	N/A	InChI=1S/C26H46N6O9/c33-21-9-12-24(36)30(39)18-6-2-4-16-28-22(34)10-14-26(38)32(41)20-8-5-17-29-23(35)11-13-25(37)31(40)19-7-1-3-15-27-21/h39-41H,1-20H2,(H,27,33)(H,28,34)(H,29,35)	N/A	Bronze	9700	9088.5	SXTGVXKFOVZYIK-UHFFFAOYSA-N	SXTGVXKFOVZYIK	N/A	N/A	N/A
DESMOSTEROL	385.347	385.346	0.000976562	2.53424	13	22.635	1358.1	C[C@H](CCC=C(C)C)[C@H]1CC[C@@H]2[C@@]1(CC[C@H]3[C@H]2CC=C4[C@@]3(CC[C@@H](C4)O)C)C	"InChI=1S/C27H44O/c1-18(2)7-6-8-19(3)23-11-12-24-22-10-9-20-17-21(28)13-15-26(20,4)25(22)14-16-27(23,24)5/h7,9,19,21-25,28H,6,8,10-17H2,1-5H3/t19-,21+,22+,23-,24+,25+,26+,27-/m1/s1"	N/A	Gold	5464	15998.4	AVSXSVCZWQODGV-DPAQBDIFSA-N	AVSXSVCZWQODGV	Lipids and lipid-like molecules	Steroids and steroid derivatives	Cholestane steroids
Folic acid	442.16	442.147	0.0130005	29.4022	5	9.87807	592.684	N/A	"InChI=1S/C19H19N7O6/c20-19-25-15-14(17(30)26-19)23-11(8-22-15)7-21-10-3-1-9(2-4-10)16(29)24-12(18(31)32)5-6-13(27)28/h1-4,8,12,21H,5-7H2,(H,24,29)(H,27,28)(H,31,32)(H3,20,22,25,26,30)/t12-/m0/s1"	OVBPIULPVIDEAO-LBPRGKRZSA-N	Gold	7025	6112.24	N/A	N/A	N/A	N/A	N/A
Glutamic acid	148.06	148.06	0	0	4	0.442317	26.539	N/A	"InChI=1S/C5H9NO4/c6-3(5(9)10)1-2-4(7)8/h3H,1-2,6H2,(H,7,8)(H,9,10)/t3-/m0/s1"	WHUUTDBJXJRKMK-VKHMYHEASA-N	Gold	91	35783.9	N/A	N/A	N/A	N/A	N/A
Glutathione	308.091	308.092	0.00100708	3.26877	13	0.308967	18.538	N/A	InChI=1S/C10H17N3O6S/c11-5(10(18)19)1-2-7(14)13-6(4-20)9(17)12-3-8(15)16/h5-6,20H,1-4,11H2,(H,12,17)(H,13,14)(H,15,16)(H,18,19)/t5-,6-/m0/s1	N/A	Bronze	2901	89738.9	RWSXRVCMGQZWBV-WDSKDSINSA-N	RWSXRVCMGQZWBV	Organic acids and derivatives	Carboxylic acids and derivatives	Amino acids, peptides, and analogues
Hydrocinnamic acid	151.075	151.076	0.00100708	6.66609	6	15.3908	923.45	C1=CC=C(C=C1)CCC(=O)O	1S/C9H10O2/c10-9(11)7-6-8-4-2-1-3-5-8/h1-5H,6-7H2,(H,10,11)		Bronze	97	29981.2	XMIIGOLPHOKFCH-UHFFFAOYSA-N	XMIIGOLPHOKFCH	N/A	N/A	N/A
Loliolide	197.117	197.117	0	0	4	12.4454	746.724	CC1(CC(CC2(C1=CC(=O)O2)C)O)C			Bronze	374	5922.78	XEVQXKKKAVVSMW-UHFFFAOYSA-N	XEVQXKKKAVVSMW	N/A	N/A	N/A
MassbankEU:SM864401 Bisphenol S|4,4`-Sulfonyldiphenol|4-(4-hydroxyphenyl)sulfonylphenol-Contaminant	251.037	251.038	0.000991821	3.9509	6	13.4724	808.342	Oc1ccc(cc1)S(=O)(=O)c1ccc(O)cc1	1S/C12H10O4S/c13-9-1-5-11(6-2-9)17(15,16)12-7-3-10(14)4-8-12/h1-8,13-14H	N/A	Bronze	1385	10603.9	VPWNQTHUCYMVMZ-UHFFFAOYSA-N	VPWNQTHUCYMVMZ	Benzenoids	Benzene and substituted derivatives	Benzenesulfonyl compounds
MassbankEU:SM876702 Lauryl diethanolamide|N,N-bis(2-hydroxyethyl)dodecanamide-Contaminant	288.253	288.255	0.00201416	6.98747	7	18.6613	1119.68	CCCCCCCCCCCC(=O)N(CCO)CCO	1S/C16H33NO3/c1-2-3-4-5-6-7-8-9-10-11-16(20)17(12-14-18)13-15-19/h18-19H,2-15H2,1H3	N/A	Bronze	2317	9033.61	AOMUHOFOVNGZAN-UHFFFAOYSA-N	AOMUHOFOVNGZAN	Lipids and lipid-like molecules	Fatty Acyls	Fatty amides
MassbankEU:SM878901 N-Butylbenzenesulfonamide-Contaminant	214.09	214.093	0.00300598	14.0407	5	13.071	784.26	CCCCNS(=O)(=O)C1=CC=CC=C1	1S/C10H15NO2S/c1-2-3-9-11-14(12,13)10-7-5-4-6-8-10/h4-8,11H,2-3,9H2,1H3	N/A	Bronze	673	3228.24	IPRJXAGUEGOFGG-UHFFFAOYSA-N	IPRJXAGUEGOFGG	Benzenoids	Benzene and substituted derivatives	Benzenesulfonamides
MassbankEU:SM879001 Tris(2-chloroethyl)phosphate-Contaminant	284.961	284.961	0	0	6	16.3352	980.111	ClCCOP(=O)(OCCCl)OCCCl	1S/C6H12Cl3O4P/c7-1-4-11-14(10,12-5-2-8)13-6-3-9/h1-6H2	N/A	Bronze	2200	9844.36	HQUQLFOMPYWACS-UHFFFAOYSA-N	HQUQLFOMPYWACS	Organic acids and derivatives	Organic phosphoric acids and derivatives	Phosphate esters
MassbankEU:SM881002 Tris(1-chloro-2-propyl)phosphate|Tris(1-chloropropan-2-yl) phosphate-Contaminant	327.008	327.009	0.00100708	3.07968	5	6.99953	419.972	CC(CCl)OP(=O)(OC(C)CCl)OC(C)CCl	1S/C9H18Cl3O4P/c1-7(4-10)14-17(13,15-8(2)5-11)16-9(3)6-12/h7-9H,4-6H2,1-3H3	N/A	Bronze	3597	9228.36	KVMPUXDNESXNOH-UHFFFAOYSA-N	KVMPUXDNESXNOH	Organic acids and derivatives	Organic phosphoric acids and derivatives	Phosphate esters
Massbank:PB000404 Threonine|2-amino-3-hydroxybutanoic acid	120.066	120.07	0.0039978	33.2967	4	0.465683	27.941	CC(C(C(=O)O)N)O	1S/C4H9NO3/c1-2(6)3(5)4(7)8/h2-3,6H,5H2,1H3,(H,7,8)	N/A	Bronze	33	29767.3	AYFVYJQAPQTCCC-UHFFFAOYSA-N	AYFVYJQAPQTCCC	Organic acids and derivatives	Carboxylic acids and derivatives	Amino acids, peptides, and analogues
Massbank:PB000407 Phenylalanine|2-amino-3-phenylpropanoic acid	166.087	166.086	0.00100708	6.06357	5	0.871467	52.288	C1=CC=C(C=C1)CC(C(=O)O)N	1S/C9H11NO2/c10-8(9(11)12)6-7-4-2-1-3-5-7/h1-5,8H,6,10H2,(H,11,12)	N/A	Bronze	134	96799.4	COLNVLDHVKWLRT-UHFFFAOYSA-N	COLNVLDHVKWLRT	Organic acids and derivatives	Carboxylic acids and derivatives	Amino acids, peptides, and analogues
Massbank:PB000441 Methionine|2-amino-4-methylsulfanylbutanoic acid	150.059	150.058	0.00100708	6.71123	5	0.447317	26.839	CSCCC(C(=O)O)N	1S/C5H11NO2S/c1-9-3-2-4(6)5(7)8/h4H,2-3,6H2,1H3,(H,7,8)	N/A	Bronze	96	37993.1	FFEARJCKVFRZRR-UHFFFAOYSA-N	FFEARJCKVFRZRR	Organic acids and derivatives	Carboxylic acids and derivatives	Amino acids, peptides, and analogues
Massbank:PR101056 1-O-b-D-glucopyranosyl sinapate|1-O-Sinapoyl-beta-D-glucose|1-O-Sinapoyl beta-D-glucoside	387.129	387.145	0.0159912	41.3072	6	18.1913	1091.48	OCC(O1)C(O)C(O)C(O)C(OC(=O)C=Cc(c2)cc(OC)c(O)c(OC)2)1	1S/C17H22O10/c1-24-9-5-8(6-10(25-2)13(9)20)3-4-12(19)27-17-16(23)15(22)14(21)11(7-18)26-17/h3-6,11,14-18,20-23H,7H2,1-2H3/b4-3+/t11-,14-,15+,16-,17+/m1/s1	N/A	Bronze	5490	1890.81	XRKBRPFTFKKHEF-UHFFFAOYSA-N	XRKBRPFTFKKHEF	Phenylpropanoids and polyketides	Cinnamic acids and derivatives	Hydroxycinnamic acids and derivatives
Melatonin	233.128	233.129	0.000991821	4.25441	9	11.6951	701.708	CC(=O)NCCC1=CNC2=C1C=C(C=C2)OC	1S/C13H16N2O2/c1-9(16)14-6-5-10-8-15-13-4-3-11(17-2)7-12(10)13/h3-4,7-8,15H,5-6H2,1-2H3,(H,14,16)		Bronze	966	12439.7	DRLFMBDRBRZALE-UHFFFAOYSA-N	DRLFMBDRBRZALE	Organoheterocyclic compounds	Indoles and derivatives	Indoles
Mercaptopurine - This annotation is incorrect. Unless it is low res. Plus precursor mass doesn't match, incl. -OH or M+H2O+H	170.117	170.117	0	0	4	10.9812	658.873	N/A	N/A	N/A	Bronze	157	6411.26	N/A	N/A	N/A	N/A	N/A
METHYLTHIOADENOSINE	298.097	298.097	0	0	8	8.97658	538.595	CSC[C@H]1O[C@H]([C@H](O)[C@@H]1O)N1C=NC2=C1N=CN=C2N	"InChI=1S/C11H15N5O3S/c1-20-2-5-7(17)8(18)11(19-5)16-4-15-6-9(12)13-3-14-10(6)16/h3-5,7-8,11,17-18H,2H2,1H3,(H2,12,13,14)/t5-,7-,8-,11-/m1/s1"	N/A	Gold	2508	12563.6	WUUGFSXJNOTRMR-IOSLPCCCSA-N	WUUGFSXJNOTRMR	Nucleosides, nucleotides, and analogues	5'-deoxyribonucleosides	5'-deoxy-5'-thionucleosides
MoNA:955931 DBP	279.159	279.16	0.00100708	3.60755	4	12.9367	776.2	N/A	InChI=1S/C16H22O4/c1-3-5-11-19-15(17)13-9-7-8-10-14(13)16(18)20-12-6-4-2/h7-10H,3-6,11-12H2,1-2H3	N/A	Bronze	2085	35263.1	DOIRQSBPFJWKBE-UHFFFAOYSA-N	DOIRQSBPFJWKBE	Benzenoids	Benzene and substituted derivatives	Benzoic acids and derivatives
MoNA:957517 DBP	279.159	279.159	0	0	5	15.9093	954.559	N/A	InChI=1S/C16H22O4/c1-3-5-11-19-15(17)13-9-7-8-10-14(13)16(18)20-12-6-4-2/h7-10H,3-6,11-12H2,1-2H3	N/A	Bronze	2086	1735.64	DOIRQSBPFJWKBE-UHFFFAOYSA-N	DOIRQSBPFJWKBE	Benzenoids	Benzene and substituted derivatives	Benzoic acids and derivatives
N-Acetylserotonin	219.112	219.113	0.00100708	4.59619	9	10.6448	638.686	CC(=O)NCCC1=CNC2=C1C=C(C=C2)O	1S/C12H14N2O2/c1-8(15)13-5-4-9-7-14-12-3-2-10(16)6-11(9)12/h2-3,6-7,14,16H,4-5H2,1H3,(H,13,15)		Bronze	731	26874.2	MVAWJSIDNICKHF-UHFFFAOYSA-N	MVAWJSIDNICKHF	Organoheterocyclic compounds	Indoles and derivatives	Hydroxyindoles
NCGC00164361-03!decanedioic acid	203.128	203.128	0	0	5	13.8534	831.201	OC(=O)CCCCCCCCC(O)=O	InChI=1S/C10H18O4/c11-9(12)7-5-3-1-2-4-6-8-10(13)14/h1-8H2,(H,11,12)(H,13,14)	N/A	Gold	448	10338.4	CXMXRPHRNRROMY-UHFFFAOYSA-N	CXMXRPHRNRROMY	Lipids and lipid-like molecules	Fatty Acyls	Fatty acids and conjugates
NCGC00186665-03!2,3-dihydroxypropyl hexadecanoate	348.311	348.311	0	0	12	22.9717	1378.3	CCCCCCCCCCCCCCCC(=O)OCC(O)CO	InChI=1S/C19H38O4/c1-2-3-4-5-6-7-8-9-10-11-12-13-14-15-19(22)23-17-18(21)16-20/h18,20-21H,2-17H2,1H3	N/A	Gold	4416	33591.2	QHZLMUACJMDIAE-UHFFFAOYSA-N	QHZLMUACJMDIAE	Lipids and lipid-like molecules	Glycerolipids	Monoradylglycerols
NCGC00380112-01!2-(6-hydroxy-6-methyloctyl)-2H-furan-5-one	244.191	244.19	0.000991821	4.06166	6	14.1066	846.394	CCC(C)(O)CCCCCC1OC(=O)C=C1	InChI=1S/C13H22O3/c1-3-13(2,15)10-6-4-5-7-11-8-9-12(14)16-11/h8-9,11,15H,3-7,10H2,1-2H3	N/A	Gold	1220	2840.39	SYVFGLXUEAXFAP-UHFFFAOYSA-N	SYVFGLXUEAXFAP	Organoheterocyclic compounds	Dihydrofurans	Furanones
NCGC00380283-01!4-[5-[[4-[5-[acetyl(hydroxy)amino]pentylamino]-4-oxobutanoyl]-hydroxyamino]pentylamino]-4-oxobutanoic acid	478.287	478.293	0.00601196	12.5698	8	19.2863	1157.18	CC(=O)N(O)CCCCCNC(=O)CCC(=O)N(O)CCCCCNC(=O)CCC(O)=O	InChI=1S/C20H36N4O8/c1-16(25)23(31)14-6-2-4-12-21-17(26)8-10-19(28)24(32)15-7-3-5-13-22-18(27)9-11-20(29)30/h31-32H,2-15H2,1H3,(H,21,26)(H,22,27)(H,29,30)	N/A	Gold	7902	12227.2	VJQANBSDAGCDJE-UHFFFAOYSA-N	VJQANBSDAGCDJE	Lipids and lipid-like molecules	Fatty Acyls	Fatty amides
NCGC00380522-01_C20H30O4_1-Phenanthrenecarboxylic acid, 1,2,3,4,4a,4b,5,6,7,9,10,10a-dodecahydro-7-hydroxy-1,4a-dimethyl-7-(1-methylethyl)-9-oxo-	317.211	317.211	0	0	7	16.7748	1006.49	CC(C)C\1(O)CCC2\C(=C1)C(=O)CC3C2(C)CCCC3(C)C(O)=O	InChI=1S/C20H30O4/c1-12(2)20(24)9-6-14-13(11-20)15(21)10-16-18(14,3)7-5-8-19(16,4)17(22)23/h11-12,14,16,24H,5-10H2,1-4H3,(H,22,23)	N/A	Gold	3242	10038.2	UFEHYRPBLFGEJW-UHFFFAOYSA-N	UFEHYRPBLFGEJW	Lipids and lipid-like molecules	Prenol lipids	Diterpenoids
NCGC00385123-01_C22H30O6_7b,9-Dihydroxy-3-(hydroxymethyl)-1,1,6,8-tetramethyl-5-oxo-1,1a,1b,4,4a,5,7a,7b,8,9-decahydro-9aH-cyclopropa[3,4]benzo[1,2-e]azulen-9a-yl acetate	432.238	432.238	0	0	6	19.355	1161.3	CC1C(O)C2(OC(C)=O)C(C3\C=C(CO)/CC4C(\C=C(C)/C4=O)C13O)C2(C)C	InChI=1S/C22H30O6/c1-10-6-15-14(17(10)25)7-13(9-23)8-16-18-20(4,5)22(18,28-12(3)24)19(26)11(2)21(15,16)27/h6,8,11,14-16,18-19,23,26-27H,7,9H2,1-5H3	N/A	Gold	6697	33405.7	WZYGIALDVOKLLL-UHFFFAOYSA-N	WZYGIALDVOKLLL	Lipids and lipid-like molecules	Prenol lipids	Diterpenoids
NCGC00385372-01_C20H28O4_1-Phenanthrenecarboxylic acid, 1,2,3,4,4a,9,10,10a-octahydro-9-hydroxy-7-(1-hydroxy-1-methylethyl)-1,4a-dimethyl-, (1R,4aS,10aR)-	333.206	333.206	0	0	6	19.5273	1171.64	CC(C)(O)C1=CC2=C(C=C1)[C@@]3(C)CCC[C@](C)([C@@H]3CC2O)C(O)=O	InChI=1S/C20H28O4/c1-18(2,24)12-6-7-14-13(10-12)15(21)11-16-19(14,3)8-5-9-20(16,4)17(22)23/h6-7,10,15-16,21,24H,5,8-9,11H2,1-4H3,(H,22,23)/t15?,16-,19-,20-/m1/s1	N/A	Gold	3872	4543.05	ALGYTGOYQATWBA-FXICDCLBSA-N	ALGYTGOYQATWBA	Lipids and lipid-like molecules	Prenol lipids	Diterpenoids
NCGC00385811-01!6-[3-[(3,4-dimethoxyphenyl)methyl]-4-methoxy-2-(methoxymethyl)butyl]-4-methoxy-1,3-benzodioxole	415.211	415.212	0.00100708	2.42547	5	19.3787	1162.72	COCC(CC1=CC=C(OC)C(OC)=C1)C(COC)CC2=CC3=C(OCO3)C(OC)=C2	InChI=1S/C24H32O7/c1-25-13-18(8-16-6-7-20(27-3)21(10-16)28-4)19(14-26-2)9-17-11-22(29-5)24-23(12-17)30-15-31-24/h6-7,10-12,18-19H,8-9,13-15H2,1-5H3	N/A	Gold	6234	54591.7	RCFGIEPQSDGMJJ-UHFFFAOYSA-N	RCFGIEPQSDGMJJ	N/A	N/A	N/A
Oxidized Glutathione	613.156	613.159	0.00299072	4.87759	25	0.64035	38.421	C(CC(=O)NC(CSSCC(C(=O)NCC(=O)O)NC(=O)CCC(C(=O)O)N)C(=O)NCC(=O)O)C(C(=O)O)N	1S/C20H32N6O12S2/c21-9(19(35)36)1-3-13(27)25-11(17(33)23-5-15(29)30)7-39-40-8-12(18(34)24-6-16(31)32)26-14(28)4-2-10(22)20(37)38/h9-12H,1-8,21-22H2,(H,23,33)(H,24,34)(H,25,27)(H,26,28)(H,29,30)(H,31,32)(H,35,36)(H,37,38)/t9-,10-,11-,12-/m0/s1		Bronze	9763	40012	YPZRWBKMTBYPTK-UHFFFAOYSA-N	YPZRWBKMTBYPTK	Organic acids and derivatives	Carboxylic acids and derivatives	Amino acids, peptides, and analogues
Penicillin G	335.106	335.106	0	0	9	12.7183	763.099	CC1(C(N2C(S1)C(C2=O)NC(=O)CC3=CC=CC=C3)C(=O)O)C	InChI=1S/C16H18N2O4S/c1-16(2)12(15(21)22)18-13(20)11(14(18)23-16)17-10(19)8-9-6-4-3-5-7-9/h3-7,11-12,14H,8H2,1-2H3,(H,17,19)(H,21,22)/t11-,12+,14-/m1/s1		Bronze	3920	12172.2	JGSARLDLIJGVTE-UHFFFAOYSA-N	JGSARLDLIJGVTE	Organic acids and derivatives	Carboxylic acids and derivatives	Amino acids, peptides, and analogues
Phenolsulfonphthalein	355.064	355.064	0	0	8	12.7387	764.321	C1=CC=C2C(=C1)C(OS2(=O)=O)(C3=CC=C(C=C3)O)C4=CC=C(C=C4)O			Bronze	4616	20177.2	BELBBZDIHDAJOR-UHFFFAOYSA-N	BELBBZDIHDAJOR	Organoheterocyclic compounds	Benzofurans	Benzofuranones
Reduced Glutathione	307.585	307.586	0.00100708	3.27415	25	1.5051	90.306	C(CC(=O)NC(CS)C(=O)NCC(=O)O)C(C(=O)O)N	1S/C10H17N3O6S/c11-5(10(18)19)1-2-7(14)13-6(4-20)9(17)12-3-8(15)16/h5-6,20H,1-4,11H2,(H,12,17)(H,13,14)(H,15,16)(H,18,19)/t5-,6-/m0/s1		Bronze	2898	23553	RWSXRVCMGQZWBV-UHFFFAOYSA-N	RWSXRVCMGQZWBV	Organic acids and derivatives	Carboxylic acids and derivatives	Amino acids, peptides, and analogues
Reduced Glutathione + H+	308.114	308.118	0.0039978	12.9751	13	0.860717	51.643	C(CC(=O)NC(CS)C(=O)NCC(=O)O)C(C(=O)O)N	1S/C10H17N3O6S/c11-5(10(18)19)1-2-7(14)13-6(4-20)9(17)12-3-8(15)16/h5-6,20H,1-4,11H2,(H,12,17)(H,13,14)(H,15,16)(H,18,19)/t5-,6-/m0/s1		Bronze	2905	2972.66	RWSXRVCMGQZWBV-UHFFFAOYSA-N	RWSXRVCMGQZWBV	Organic acids and derivatives	Carboxylic acids and derivatives	Amino acids, peptides, and analogues
ReSpect:PT109090 S-(5???-Adenosyl)-L-methionine chloride|S-Adenosylmethionine|Active methionine|AdoMet|SAM chloride|(2S)-2-amino-4-[[(2S,3S,4R,5R)-5-(6-aminopurin-9-yl)-3,4-dihydroxyoxolan-2-yl]methyl-methylsulfonio]b	399.145	399.145	0	0	5	11.3603	681.615	C[S+](CCC(C(=O)[O-])N)CC1C(C(C(O1)N2C=NC3=C2N=CN=C3N)O)O	1/C15H22N6O5S/c1-27(3-2-7(16)15(24)25)4-8-10(22)11(23)14(26-8)21-6-20-9-12(17)18-5-19-13(9)21/h5-8,10-11,14,22-23H,2-4,16H2,1H3,(H2-,17,18,19,24,25)/t7-,8+,10+,11+,14+,27?/m0/s1/f/h17H2	N/A	Bronze	5753	4300.4	MEFKEPWMEQBLKI-UHFFFAOYSA-N	MEFKEPWMEQBLKI	Nucleosides, nucleotides, and analogues	5'-deoxyribonucleosides	5'-deoxy-5'-thionucleosides
RIBOFLAVIN	377.15	377.146	0.0039978	10.6	11	11.0057	660.341	CC1=CC2=C(C=C1C)N(C3=NC(=O)NC(=O)C3=N2)CC(C(C(CO)O)O)O	N/A	N/A	Gold	5223	8078.05	AUNGANRZJHBGPY-UHFFFAOYSA-N	AUNGANRZJHBGPY	Organoheterocyclic compounds	Pteridines and derivatives	Alloxazines and isoalloxazines
Spectral Match to 1,2-Dipalmitoleoyl-sn-glycero-3-phosphoethanolamine from NIST14	688.486	688.491	0.00500488	7.2694	11	26.2027	1572.16	N/A	N/A	N/A	Bronze	10238	3340.9	N/A	N/A	N/A	N/A	N/A
Spectral Match to 1,2-Ditetradecanoyl-sn-glycero-3-phosphocholine from NIST14	678.507	678.505	0.00201416	2.96852	5	27.1622	1629.73	N/A	N/A	N/A	Bronze	10171	2000	N/A	N/A	N/A	N/A	N/A
Spectral Match to 1,3-Dicyclohexylurea from NIST14	225.196	225.195	0.000991821	4.40426	4	17.2183	1033.1	N/A	N/A	N/A	Bronze	825	2056.37	N/A	N/A	N/A	N/A	N/A
Spectral Match to 13-Docosenamide, (Z)- from NIST14	675.675	675.676	0.0010376	1.53565	12	25.6773	1540.64	N/A	N/A	N/A	Bronze	10157	11932.6	N/A	N/A	N/A	N/A	N/A
Spectral Match to 17.alpha.-Hydroxyprogesterone from NIST14	331.226	331.227	0.000976562	2.94833	9	17.92	1075.2	N/A	N/A	N/A	Bronze	3756	4706.47	N/A	N/A	N/A	N/A	N/A
Spectral Match to 1-(9Z-Octadecenoyl)-2-tetradecanoyl-sn-glycero-3-phosphocholine from NIST14	732.554	732.55	0.00402832	5.49901	4	26.2008	1572.05	N/A	N/A	N/A	Bronze	10419	2000.01	N/A	N/A	N/A	N/A	N/A
Spectral Match to 1-(9Z-Octadecenoyl)-sn-glycero-3-phosphocholine from NIST14	522.354	522.356	0.00201416	3.85593	7	20.304	1218.24	N/ACCCCCCCC/C=C\CCCCCCCC(=O)OC[C@H](COP(=O)([O-])OCC[NH3+])OC(=O)CCCCCCC/C=C\CCCCCCCC	InChI=1S/C41H78NO8P/c1-3-5-7-9-11-13-15-17-19-21-23-25-27-29-31-33-40(43)47-37-39(38-49-51(45,46)48-36-35-42)50-41(44)34-32-30-28-26-24-22-20-18-16-14-12-10-8-6-4-2/h17-20,39H,3-16,21-38,42H2,1-2H3,(H,45,46)/b19-17-,20-18-/t39-/m1/s1	N/A	Bronze	8688	9310.85	N/A	N/A	N/A	N/A	N/A
Spectral Match to 1-(9Z-Octadecenoyl)-sn-glycero-3-phosphoethanolamine from NIST14	480.308	480.309	0.000976562	2.0332	9	19.9748	1198.49	N/A	N/A	N/A	Bronze	7943	21163.6	N/A	N/A	N/A	N/A	N/A
Spectral Match to 1-Hexadecanoyl-2-(9Z-octadecenoyl)-sn-glycero-3-phosphocholine from NIST14	760.586	760.583	0.00299072	3.93213	16	19.7392	1184.35	N/A	N/A	N/A	Bronze	10497	30942.7	N/A	N/A	N/A	N/A	N/A
Spectral Match to 1-Hexadecanoyl-2-(9Z-octadecenoyl)-sn-glycero-3-phosphoethanolamine from NIST14	718.535	718.538	0.00305176	4.24719	9	27.8752	1672.51	N/A	N/A	N/A	Bronze	10368	4201.72	N/A	N/A	N/A	N/A	N/A
Spectral Match to 1-Hexadecanoyl-2-octadecadienoyl-sn-glycero-3-phosphocholine from NIST14	758.569	758.57	0.0010376	1.36784	6	26.5135	1590.81	N/A	N/A	N/A	Bronze	10494	3417.22	N/A	N/A	N/A	N/A	N/A
Spectral Match to 1-Hexadecanoyl-sn-glycerol from NIST14	331.285	331.285	0	0	12	22.9692	1378.15	N/A	N/A	N/A	Bronze	3771	26828	N/A	N/A	N/A	N/A	N/A
Spectral Match to 1-Hexadecyl-2-(9Z-octadecenoyl)-sn-glycero-3-phosphocholine from NIST14	746.602	746.607	0.00500488	6.70355	10	26.1612	1569.67	N/A	N/A	N/A	Bronze	10465	1842.46	N/A	N/A	N/A	N/A	N/A
Spectral Match to 1-Myristoyl-sn-glycero-3-phosphocholine from NIST14	468.309	468.308	0.000976562	2.0853	6	18.4527	1107.16	N/A	N/A	N/A	Bronze	7650	2436.98	N/A	N/A	N/A	N/A	N/A
Spectral Match to 1-Octadecanoyl-2-octadecenoyl-sn-glycero-3-phosphocholine from NIST14	788.612	788.618	0.00598145	7.58478	4	26.4145	1584.87	N/A	N/A	N/A	Bronze	10564	2872.73	N/A	N/A	N/A	N/A	N/A
Spectral Match to 1-Palmitoyl-2-hydroxy-sn-glycero-3-phosphoethanolamine from NIST14	454.291	454.293	0.00201416	4.43363	6	19.5508	1173.05	N/A	N/A	N/A	Bronze	7270	3359.96	N/A	N/A	N/A	N/A	N/A
Spectral Match to 1-Stearoyl-2-hydroxy-sn-glycero-3-phosphocholine from NIST14	524.37	524.373	0.00299072	5.70346	9	21.4675	1288.05	N/A	N/A	N/A	Bronze	8708	2626.3	N/A	N/A	N/A	N/A	N/A
Spectral Match to 1-Stearoyl-2-hydroxy-sn-glycero-3-phosphoethanolamine from NIST14	482.32	482.324	0.0039978	8.28869	5	21.0012	1260.07	N/A	N/A	N/A	Bronze	7989	4283.8	N/A	N/A	N/A	N/A	N/A
Spectral Match to 1-Stearoyl-2-linoleoyl-sn-glycero-3-phosphocholine from NIST14	786.597	786.6	0.00299072	3.8021	6	24.1618	1449.71	N/A	N/A	N/A	Bronze	10560	15409.3	N/A	N/A	N/A	N/A	N/A
Spectral Match to 1-Stearoyl-2-linoleoyl-sn-glycero-3-phosphoethanolamine from NIST14	744.55	744.554	0.00402832	5.41041	11	23.8842	1433.05	N/A	N/A	N/A	Bronze	10456	11667.2	N/A	N/A	N/A	N/A	N/A
Spectral Match to 2,4,7,9-Tetramethyl-5-decyne-4,7-diol from NIST14	209.19	209.19	0	0	7	17.8028	1068.17	N/A	N/A	N/A	Bronze	591	13071.5	N/A	N/A	N/A	N/A	N/A
Spectral Match to 2-Butanone, 4-(2,6,6-trimethyl-2-cyclohexen-1-yl)- from NIST14	195.175	195.174	0.00100708	5.15988	6	12.32	739.198	N/A	N/A	N/A	Bronze	348	8677.3	N/A	N/A	N/A	N/A	N/A
Spectral Match to 2-Linoleoyl-1-palmitoyl-sn-glycero-3-phosphoethanolamine from NIST14	716.52	716.523	0.00299072	4.17396	9	27.1388	1628.33	N/A	N/A	N/A	Bronze	10360	10490.6	N/A	N/A	N/A	N/A	N/A
Spectral Match to 4-Hydroxynonenal from NIST14	157.122	157.122	0	0	4	15.1091	906.549	N/A	N/A	N/A	Bronze	113	6202.95	N/A	N/A	N/A	N/A	N/A
Spectral Match to 4-Hydroxynonenal glutathione from NIST14	464.204	464.206	0.00198364	4.27321	7	11.596	695.763	N/A	N/A	N/A	Bronze	7520	8741.73	N/A	N/A	N/A	N/A	N/A
Spectral Match to 9-Octadecenamide, (Z)- from NIST14	282.279	282.28	0.00100708	3.56768	8	23.3678	1402.07	N/A	N/A	N/A	Bronze	2129	15046.6	N/A	N/A	N/A	N/A	N/A
Spectral Match to Adenosine 5'-monophosphate from NIST14	370.052	370.052	0	0	7	0.884967	53.098	N/A	N/A	N/A	Bronze	5095	2393.47	N/A	N/A	N/A	N/A	N/A
Spectral Match to Adenosine from NIST14	268.104	268.105	0.00100708	3.7563	7	0.5926	35.556	N/A	N/A	N/A	Bronze	1832	26303.3	N/A	N/A	N/A	N/A	N/A
Spectral Match to .alpha.-L-Glu-L-Tyr from NIST14	311.123	311.126	0.00302124	9.71076	5	1.29777	77.866	N/A	N/A	N/A	Bronze	2963	6432.19	N/A	N/A	N/A	N/A	N/A
Spectral Match to Azelaic acid from NIST14	189.112	189.111	0.00100708	5.32531	6	12.638	758.282	N/A	N/A	N/A	Bronze	273	16485.5	N/A	N/A	N/A	N/A	N/A
Spectral Match to Batyl alcohol from NIST14	345.334	345.336	0.00198364	5.74413	5	24.9218	1495.31	N/A	N/A	N/A	Bronze	4349	20697.9	N/A	N/A	N/A	N/A	N/A
Spectral Match to Benzyltetradecyldimethylammonium from NIST14-Contaminant	332.331	332.332	0.00100708	3.03035	6	21.2815	1276.89	N/A	N/A	N/A	Bronze	3840	1583.22	N/A	N/A	N/A	N/A	N/A
Spectral Match to Benzyltriphenylphosphonium cation from NIST14-Contaminant	353.147	353.145	0.00201416	5.70346	8	17.0718	1024.31	N/A	N/A	N/A	Bronze	4536	11649	N/A	N/A	N/A	N/A	N/A
Spectral Match to .beta.-Nicotinamide adenine dinucleotide from NIST14	664.116	664.116	0	0	9	1.11797	67.078	N/A	N/A	N/A	Bronze	10096	22857.7	N/A	N/A	N/A	N/A	N/A
Spectral Match to Bis(2-ethylhexyl) phthalate from NIST14-Contaminant	413.265	413.266	0.000976562	2.36304	4	26.4392	1586.35	N/A	N/A	N/A	Bronze	6179	4926.56	N/A	N/A	N/A	N/A	N/A
Spectral Match to Cholesterol from NIST14	369.352	369.352	0	0	16	27.3752	1642.51	N/A	N/A	N/A	Bronze	5088	34472.7	N/A	N/A	N/A	N/A	N/A
Spectral Match to Cyclohexasiloxane, dodecamethyl- from NIST14-Contaminant	445.121	445.121	0	0	11	0.686667	41.2	N/A	N/A	N/A	Bronze	7089	46295.9	N/A	N/A	N/A	N/A	N/A
Spectral Match to Cyclopentasiloxane, decamethyl- from NIST14-Contaminant	371.115	371.134	0.0190125	51.2306	11	7.51063	450.638	N/A	N/A	N/A	Bronze	5114	6744.42	N/A	N/A	N/A	N/A	N/A
Spectral Match to Decaethylene glycol from NIST14-Contaminant	459.28	459.279	0.00100708	2.19274	9	11.4542	687.251	N/A	N/A	N/A	Bronze	7441	17336.1	N/A	N/A	N/A	N/A	N/A
Spectral Match to D-erythro-C18-Sphingosine from NIST14	300.289	300.289	0	0	4	18.6395	1118.37	N/A	N/A	N/A	Bronze	2569	5337.6	N/A	N/A	N/A	N/A	N/A
Spectral Match to Didodecyl 3,3'-thiodipropionate oxide from NIST14	531.406	531.407	0.000976562	1.8377	10	27.755	1665.3	N/A	N/A	N/A	Bronze	8827	18494.1	N/A	N/A	N/A	N/A	N/A
Spectral Match to Diethyl phthalate from NIST14-Contaminant	223.097	223.097	0	0	4	18.8237	1129.42	N/A	N/A	N/A	Bronze	789	14008.7	N/A	N/A	N/A	N/A	N/A
Spectral Match to Dioctyl phthalate from NIST14-Contaminant	391.287	391.284	0.00299072	7.6433	5	18.8818	1132.91	N/A	N/A	N/A	Bronze	5554	17738.2	N/A	N/A	N/A	N/A	N/A
Spectral Match to Dodecanedioic acid from NIST14	231.159	231.159	0	0	8	15.9597	957.583	N/A	N/A	N/A	Bronze	937	8506.37	N/A	N/A	N/A	N/A	N/A
Spectral Match to Glu Phe from METLIN	295.128	295.129	0.00100708	3.41235	7	9.28308	556.985	O=C(O)[C@H](CC1=CC=CC=C1)NC(CC[C@H](N)C(O)=O)=O	InChI=1S/C14H18N2O5/c15-10(13(18)19)6-7-12(17)16-11(14(20)21)8-9-4-2-1-3-5-9/h1-5,10-11H,6-8,15H2,(H,16,17)(H,18,19)(H,20,21)/t10-,11-/m0/s1	N/A	Bronze	2429	24016.8	XHHOHZPNYFQJKL-QWRGUYRKSA-N	XHHOHZPNYFQJKL	Organic acids and derivatives	Carboxylic acids and derivatives	Amino acids, peptides, and analogues
Spectral Match to Glycerol 1-myristate from NIST14	303.252	303.253	0.000976562	3.2203	11	21.7113	1302.68	N/A	N/A	N/A	Bronze	2774	6274.79	N/A	N/A	N/A	N/A	N/A
Spectral Match to Glycerol 1-stearate from NIST14	359.316	359.316	0	0	12	24.2732	1456.39	N/A	N/A	N/A	Bronze	4772	32553.9	N/A	N/A	N/A	N/A	N/A
Spectral Match to Heptapropylene glycol from NIST14-Contaminant	425.314	425.311	0.00299072	7.0318	4	15.2721	916.328	N/A	N/A	N/A	Bronze	6508	3317.01	N/A	N/A	N/A	N/A	N/A
Spectral Match to Hexaethylene glycol from NIST14-Contaminant	283.175	283.176	0.00100708	3.55639	7	9.77788	586.673	N/A	N/A	N/A	Bronze	2150	18547.3	N/A	N/A	N/A	N/A	N/A
Spectral Match to Hexapropylene glycol from NIST14-Contaminant	367.269	367.269	0	0	5	14.3319	859.913	N/A	N/A	N/A	Bronze	5006	3830.89	N/A	N/A	N/A	N/A	N/A
Spectral Match to Ile-Leu from NIST14	245.186	245.185	0.00100708	4.10741	5	9.61153	576.692	N/A	N/A	N/A	Bronze	1275	13146.1	N/A	N/A	N/A	N/A	N/A
Spectral Match to Inosine from NIST14	269.087	269.089	0.00198364	7.37175	5	1.55195	93.117	N/A	N/A	N/A	Bronze	1880	11969.1	N/A	N/A	N/A	N/A	N/A
Spectral Match to L-Kynurenine from NIST14	209.092	209.092	0	0	5	1.92188	115.313	N/A	N/A	N/A	Bronze	578	7780.64	N/A	N/A	N/A	N/A	N/A
Spectral Match to L-Tryptophan from NIST14	205.097	205.097	0	0	5	5.53182	331.909	N/A	N/A	N/A	Bronze	515	94651.1	N/A	N/A	N/A	N/A	N/A
Spectral Match to L-Tyrosine from NIST14	182.081	182.081	0	0	7	0.379217	22.753	N/A	N/A	N/A	Bronze	211	50974.6	N/A	N/A	N/A	N/A	N/A
Spectral Match to Lyso-PC(16:0) from NIST14	496.329	496.34	0.0109863	22.1352	9	20.1138	1206.83	N/A	N/A	N/A	Bronze	8268	1468.78	N/A	N/A	N/A	N/A	N/A
Spectral Match to Minoxidil from NIST14	210.135	210.135	0	0	7	10.6227	637.36	N/A	N/A	N/A	Bronze	599	25896.1	N/A	N/A	N/A	N/A	N/A
Spectral Match to Monoelaidin from NIST14	357.299	357.3	0.000976562	2.73318	8	23.4592	1407.55	N/A	N/A	N/A	Bronze	4706	8690.64	N/A	N/A	N/A	N/A	N/A
Spectral Match to Nonaethylene glycol from NIST14-Contaminant	415.253	415.254	0.00100708	2.42522	11	11.1432	668.591	N/A	N/A	N/A	Bronze	6250	9585.66	N/A	N/A	N/A	N/A	N/A
Spectral Match to Octapropylene glycol from NIST14-Contaminant	483.353	483.354	0.00100708	2.08353	6	16.2683	976.095	N/A	N/A	N/A	Bronze	8013	1491.11	N/A	N/A	N/A	N/A	N/A
Spectral Match to Palmitamide from NIST14	256.262	256.263	0.00100708	3.92988	5	22.8753	1372.52	N/A	N/A	N/A	Bronze	1525	7221.06	N/A	N/A	N/A	N/A	N/A
Spectral Match to Pantothenic acid from NIST14	220.118	220.117	0.000991821	4.50586	8	2.16262	129.757	N/A	N/A	N/A	Bronze	762	79778.3	N/A	N/A	N/A	N/A	N/A
Spectral Match to Pepstatin A from NIST14	708.464	708.45	0.0139771	19.7287	16	16.6607	999.642	N/A	N/A	N/A	Bronze	10327	1776.2	N/A	N/A	N/A	N/A	N/A
Spectral Match to Perillaldehyde from NIST14	169.122	169.122	0	0	4	16.5021	990.123	N/A	N/A	N/A	Bronze	145	6955.32	N/A	N/A	N/A	N/A	N/A
Spectral Match to Phe-Phe from NIST14	313.154	313.154	0	0	4	11.7178	703.07	N/A	N/A	N/A	Bronze	3034	11220.5	N/A	N/A	N/A	N/A	N/A
Spectral Match to Phosphocholine from NIST14	184.073	184.073	0	0	6	0.680833	40.85	N/A	N/A	N/A	Bronze	218	16959.9	N/A	N/A	N/A	N/A	N/A
Spectral Match to p-tert-Octylphenol decaglycol ether from NIST14-Contaminant	647.434	647.436	0.00195312	3.01672	13	20.666	1239.96	N/A	N/A	N/A	Bronze	9988	52000.9	N/A	N/A	N/A	N/A	N/A
Spectral Match to p-tert-Octylphenol heptaglycol ether from NIST14-Contaminant	515.355	515.357	0.00201416	3.9083	17	21.0922	1265.53	N/A	N/A	N/A	Bronze	8590	49730.8	N/A	N/A	N/A	N/A	N/A
Spectral Match to p-tert-Octylphenol hexaglycol ether from NIST14-Contaminant	471.332	471.331	0.00100708	2.13667	16	21.1148	1266.89	N/A	N/A	N/A	Bronze	7713	43643.6	N/A	N/A	N/A	N/A	N/A
Spectral Match to p-tert-Octylphenol nonaglycol ether from NIST14-Contaminant	603.406	603.409	0.00299072	4.9564	13	20.6393	1238.36	N/A	N/A	N/A	Bronze	9693	47575.3	N/A	N/A	N/A	N/A	N/A
Spectral Match to p-tert-Octylphenol pentaglycol ether from NIST14-Contaminant	427.305	427.305	0	0	13	21.1392	1268.35	N/A	N/A	N/A	Bronze	6551	40806	N/A	N/A	N/A	N/A	N/A
Spectral Match to p-tert-Octylphenol tetraglycol ether from NIST14-Contaminant	383.279	383.279	0	0	12	21.1383	1268.3	N/A	N/A	N/A	Bronze	5411	26521.7	N/A	N/A	N/A	N/A	N/A
Spectral Match to p-tert-Octylphenol undecaglycol ether from NIST14-Contaminant	691.46	691.462	0.00195312	2.82464	13	21.0263	1261.58	N/A	N/A	N/A	Bronze	10252	45311.9	N/A	N/A	N/A	N/A	N/A
Spectral Match to S-Nitroso-L-glutathione from NIST14	337.081	337.081	0	0	13	0.6991	41.946	N/A	N/A	N/A	Bronze	4021	26230.5	N/A	N/A	N/A	N/A	N/A
Spectral Match to Suberic acid from NIST14	175.096	175.096	0	0	5	11.304	678.241	N/A	N/A	N/A	Bronze	177	11929.3	N/A	N/A	N/A	N/A	N/A
Spectral Match to Thr-Val-Leu from NIST14	332.218	332.218	0	0	9	9.61487	576.892	N/A	N/A	N/A	Bronze	3805	23390.2	N/A	N/A	N/A	N/A	N/A
Spectral Match to Tyr-Phe from NIST14	329.151	329.15	0.00100708	3.05963	9	10.4722	628.33	N/A	N/A	N/A	Bronze	3670	11355.6	N/A	N/A	N/A	N/A	N/A
Spectral Match to Undecaethylene glycol from NIST14-Contaminant	503.306	503.306	0	0	13	11.7203	703.221	N/A	N/A	N/A	Bronze	8387	15374.1	N/A	N/A	N/A	N/A	N/A
Spectral Match to Zymosterol from NIST14	367.336	367.337	0.00100708	2.74158	11	22.6582	1359.49	N/A	N/A	N/A	Bronze	5025	5162.96	N/A	N/A	N/A	N/A	N/A
SPERMINE	203.223	203.223	0	0	5	11.4075	684.451	NCCCNCCCCNCCCN	"InChI=1S/C10H26N4/c11-5-3-9-13-7-1-2-8-14-10-4-6-12/h13-14H,1-12H2"	N/A	Gold	450	5024.53	PFNFFQXMRSDOHW-UHFFFAOYSA-N	PFNFFQXMRSDOHW	Organic nitrogen compounds	Organonitrogen compounds	Amines
Sphingomyelin (18:1/14:0)	675.536	675.543	0.00701904	10.3903	8	25.1032	1506.19				Bronze	10153	14694.5	N/A	N/A	N/A	N/A	N/A
Succinoadenosine	384.12	384.114	0.00598145	15.5718	6	6.29632	377.779				Bronze	5442	4142.63	N/A	N/A	N/A	N/A	N/A
Ubenimex (Bestatin)-Contaminant	309.181	309.181	0	0	6	11.9922	719.53	C1=CC=CC(=C1)C[C@H]([C@@H](C(N[C@H](C(O)=O)CC(C)C)=O)O)N	N/A	N/A	Gold	2927	8945.49	VGGGPCQERPFHOB-RDBSUJKOSA-N	VGGGPCQERPFHOB	Organic acids and derivatives	Peptidomimetics	Hybrid peptides
Valine	118.086	118.087	0.000999451	8.46375	4	0.6725	40.35	CC(C)C(C(=O)O)N	1S/C5H11NO2/c1-3(2)4(6)5(7)8/h3-4H,6H2,1-2H3,(H,7,8)/t4-/m0/s1		Bronze	28	19986	KZSNJWFQEVHDMF-UHFFFAOYSA-N	KZSNJWFQEVHDMF	Organic acids and derivatives	Carboxylic acids and derivatives	Amino acids, peptides, and analogues
