## Supplementary Tables for "Comprehensive multi-omics study of the molecular perturbations induced by simulated diabetes on coronary artery endothelial cells": Table_S3.xls

### Sheet: HGandHI_Group
N	Unused	Total	%Cov	%Cov(50)	%Cov(95)	Accessions	Names	Contrib	Conf	Sequence	Modifications	dMass	Prec MW	Prec m/z	Theor MW	Theor m/z	Theor z	Sc	Spectrum	Specific	Time	PrecursorSignal	PrecursorElution
1	6.28	6.28	22.11	5.68	5.68	sp|A2VDK6|WASF2_BOVIN	Wiskott-Aldrich syndrome protein family member 2 OS=Bos taurus OX=9913 GN=WASF2 PE=2 SV=1	0.000434512	19.76	APPPPPPPPP	Ala->Gly@1	-3.2719e-05	948.507	475.261	948.507	475.261	2	9	2.1.1.1082.5	1	10.6847	160.893	10.6912
17	0.22	0.6	45.37	0	0	sp|Q0P5D2|CPSF6_BOVIN	Cleavage and polyadenylation specificity factor subunit 6 OS=Bos taurus OX=9913 GN=CPSF6 PE=2 SV=1	0	19.91	PGPPPGAPPP	Ala->Pro@7	-0.0171335	908.458	455.236	908.476	455.245	2	9	2.1.1.1085.9	0	10.7528	161.446	10.6676
3	2.58	2.58	70.88	0.8987	0.4793	sp|Q7SIB2|CO4A1_BOVIN	Collagen alpha-1(IV) chain OS=Bos taurus OX=9913 GN=COL4A1 PE=1 SV=2	2	99	NPGLPGIP	Deamidated(N)@1	-0.0356044	764.371	383.193	764.407	383.211	2	7	1.1.1.1034.5	1	10.1993	118.624	10.1864
3	2.58	2.58	70.88	0.8987	0.4793	sp|Q7SIB2|CO4A1_BOVIN	Collagen alpha-1(IV) chain OS=Bos taurus OX=9913 GN=COL4A1 PE=1 SV=2	0	34.44	NPGLPGIP	Deamidated(N)@1	-0.0266323	764.38	383.197	764.407	383.211	2	6	3.1.1.1048.6	1	10.195	104.687	10.1861
3	2.58	2.58	70.88	0.8987	0.4793	sp|Q7SIB2|CO4A1_BOVIN	Collagen alpha-1(IV) chain OS=Bos taurus OX=9913 GN=COL4A1 PE=1 SV=2	0.000434512	20.94	NPGPPGLP	Deamidated(N)@1; Oxidation(P)@4	0.0261717	764.397	383.206	764.37	383.193	2	7	2.1.1.1060.3	0	10.1537	109.209	10.2661
19	0.16	0.16	41.24	0	0	sp|Q8WN55|PTBP1_BOVIN	Polypyrimidine tract-binding protein 1 OS=Bos taurus OX=9913 GN=PTBP1 PE=2 SV=1	0.0141246	21.59	VPNVHGALAP	Deamidated(N)@3	-0.0590844	974.459	488.237	974.519	488.267	2	6	1.1.1.1023.5	1	9.9811	161.121	9.8912
3	2.58	2.58	70.88	0.8987	0.4793	sp|Q7SIB2|CO4A1_BOVIN	Collagen alpha-1(IV) chain OS=Bos taurus OX=9913 GN=COL4A1 PE=1 SV=2	0.000434512	20.94	LPGNPGPP	Deamidated(N)@4; Oxidation(P)@7	0.0261717	764.397	383.206	764.37	383.193	2	7	2.1.1.1060.3	0	10.1537	109.209	10.2661
3	2.58	2.58	70.88	0.8987	0.4793	sp|Q7SIB2|CO4A1_BOVIN	Collagen alpha-1(IV) chain OS=Bos taurus OX=9913 GN=COL4A1 PE=1 SV=2	0.0154727	21.59	PGIPGQPGP	Deamidated(Q)@6	0.0190067	819.432	410.723	819.413	410.714	2	6	1.1.1.1053.3	1	10.631	173.519	10.3808
44	0.1	0.1	2.56	0	0	sp|Q58DN7|ACSF3_BOVIN	Malonate--CoA ligase ACSF3, mitochondrial OS=Bos taurus OX=9913 GN=ACSF3 PE=2 SV=1	0.000434512	16.09	RTSVDI	Deamidated(R)@1	0.00739794	690.362	346.188	690.355	346.185	2	5	2.1.1.1049.3	1	9.8941	107.925	9.9833
11	0.74	0.74	43.05	1.143	0	sp|F1MMS9|ITA3_BOVIN	Integrin alpha-3 OS=Bos taurus OX=9913 GN=ITGA3 PE=3 SV=1	0.659556	89.08	QLDPGGGQGPPP	Gln->pyro-Glu@N-term	0.00272628	1101.51	551.763	1101.51	551.762	2	8	2.1.1.1115.14	1	11.4449	332.152	11.4026
27	0.14	0.14	27.95	2.192	0	sp|Q32LM0|SHLB1_BOVIN	Endophilin-B1 OS=Bos taurus OX=9913 GN=SH3GLB1 PE=2 SV=1	0.140261	72.35	QTAVAPVP	Gln->pyro-Glu@N-term	-0.107992	764.299	383.157	764.407	383.211	2	7	2.1.1.1033.5	1	9.5273	130.286	9.4409
11	0.74	0.74	43.05	1.143	0	sp|F1MMS9|ITA3_BOVIN	Integrin alpha-3 OS=Bos taurus OX=9913 GN=ITGA3 PE=3 SV=1	0	17.56	QLDPGGGQGPPP	Gln->pyro-Glu@N-term; Deamidated(Q)@8	0.0242039	1102.52	552.266	1102.49	552.254	2	8	1.1.1.1087.11	1	11.4305	236.25	11.4396
42	0.1	0.1	28.81	0	0	sp|P0CG25|EFCC1_BOVIN	EF-hand and coiled-coil domain-containing protein 1 OS=Bos taurus OX=9913 GN=EFCC1 PE=2 SV=1	0.00966115	21.59	EDGEARGPEPP	Glu->pyro-Glu@N-term	0.0216764	1134.52	568.265	1134.49	568.254	2	6	1.1.1.1010.4	1	9.6686	337.368	9.6077
17	0.22	0.6	45.37	0	0	sp|Q0P5D2|CPSF6_BOVIN	Cleavage and polyadenylation specificity factor subunit 6 OS=Bos taurus OX=9913 GN=CPSF6 PE=2 SV=1	0	18.96	PGPPGPPGPP	Gly->Pro@5	-0.0171335	908.458	455.236	908.476	455.245	2	9	2.1.1.1085.9	0	10.7528	161.446	10.6676
3	2.58	2.58	70.88	0.8987	0.4793	sp|Q7SIB2|CO4A1_BOVIN	Collagen alpha-1(IV) chain OS=Bos taurus OX=9913 GN=COL4A1 PE=1 SV=2	0	18.96	PGPPGPPGPP	Gly->Pro@5	-0.0171335	908.458	455.236	908.476	455.245	2	9	2.1.1.1085.9	0	10.7528	161.446	10.6676
3	2.58	2.58	70.88	0.8987	0.4793	sp|Q7SIB2|CO4A1_BOVIN	Collagen alpha-1(IV) chain OS=Bos taurus OX=9913 GN=COL4A1 PE=1 SV=2	0.00174066	15.32	GPPGFGPIGP	Oxidation(P)@10	0.00238127	910.457	456.236	910.455	456.235	2	6	2.1.1.1125.4	1	11.6754	0	-1
15	0.24	0.37	15.74	1.349	0	sp|A5PKL7|LZTS2_BOVIN	Leucine zipper putative tumor suppressor 2 OS=Bos taurus OX=9913 GN=LZTS2 PE=2 SV=1	0	17.25	PPPPPPPPP	Oxidation(P)@2	0.0395169	907.52	454.767	907.48	454.747	2	6	3.1.1.1096.11	0	11.311	1205.49	11.389
62	0.06	0.06	14.91	0	0	sp|A7XYH9|SOBP_BOVIN	Sine oculis-binding protein homolog OS=Bos taurus OX=9913 GN=SOBP PE=2 SV=1	0	17.25	PPPPPPPPP	Oxidation(P)@2	0.0395169	907.52	454.767	907.48	454.747	2	6	3.1.1.1096.11	0	11.311	1205.49	11.389
1	6.28	6.28	22.11	5.68	5.68	sp|A2VDK6|WASF2_BOVIN	Wiskott-Aldrich syndrome protein family member 2 OS=Bos taurus OX=9913 GN=WASF2 PE=2 SV=1	0.00174066	17.25	PPPPPPPPP	Oxidation(P)@2	0.0395169	907.52	454.767	907.48	454.747	2	6	3.1.1.1096.11	1	11.311	1205.49	11.389
3	2.58	2.58	70.88	0.8987	0.4793	sp|Q7SIB2|CO4A1_BOVIN	Collagen alpha-1(IV) chain OS=Bos taurus OX=9913 GN=COL4A1 PE=1 SV=2	0.000434512	18.19	PPGAMGPP	Oxidation(P)@2; Oxidation(M)@5	0.0552663	754.387	378.201	754.332	378.173	2	7	2.1.1.1076.4	1	10.5445	99.8051	10.6439
3	2.58	2.58	70.88	0.8987	0.4793	sp|Q7SIB2|CO4A1_BOVIN	Collagen alpha-1(IV) chain OS=Bos taurus OX=9913 GN=COL4A1 PE=1 SV=2	0	18.27	GPPGPRGFPGPPGP	Oxidation(P)@3; Oxidation(P)@12	-0.02608	1317.62	440.214	1317.65	440.223	3	9	2.1.1.981.4	0	8.3923	0	-1
3	2.58	2.58	70.88	0.8987	0.4793	sp|Q7SIB2|CO4A1_BOVIN	Collagen alpha-1(IV) chain OS=Bos taurus OX=9913 GN=COL4A1 PE=1 SV=2	0	18.25	GPPGPRGFPGPPGP	Oxidation(P)@3; Oxidation(P)@12	-0.0236996	1317.62	440.215	1317.65	440.223	3	9	2.1.1.973.2	0	8.2635	0	-1
3	2.58	2.58	70.88	0.8987	0.4793	sp|Q7SIB2|CO4A1_BOVIN	Collagen alpha-1(IV) chain OS=Bos taurus OX=9913 GN=COL4A1 PE=1 SV=2	0	17.97	GPPGPRGFPGPPGP	Oxidation(P)@3; Oxidation(P)@12	-0.0288265	1317.62	440.213	1317.65	440.223	3	9	2.1.1.969.2	0	8.1833	0	-1
3	2.58	2.58	70.88	0.8987	0.4793	sp|Q7SIB2|CO4A1_BOVIN	Collagen alpha-1(IV) chain OS=Bos taurus OX=9913 GN=COL4A1 PE=1 SV=2	0	17.65	GPPGPRGFPGPPGP	Oxidation(P)@3; Oxidation(P)@12	-0.027911	1317.62	440.214	1317.65	440.223	3	9	2.1.1.964.3	0	8.1186	0	-1
3	2.58	2.58	70.88	0.8987	0.4793	sp|Q7SIB2|CO4A1_BOVIN	Collagen alpha-1(IV) chain OS=Bos taurus OX=9913 GN=COL4A1 PE=1 SV=2	0.00261362	24.11	DIGPPGPP	Oxidation(P)@5	0.0261717	764.397	383.206	764.37	383.193	2	7	2.1.1.1060.3	0	10.1537	109.209	10.2661
16	0.24	0.24	24.27	0	0	sp|P63258|ACTG_BOVIN	Actin, cytoplasmic 2 OS=Bos taurus OX=9913 GN=ACTG1 PE=1 SV=1	0.00130484	16.87	PEEHPVLL	Oxidation(P)@5	0.0364026	948.528	475.271	948.492	475.253	2	4	2.1.1.1113.13	0	11.3928	208.407	11.4026
2	4	4.27	51.69	3.602	3.602	sp|Q3SYV4|CAP1_BOVIN	Adenylyl cyclase-associated protein 1 OS=Bos taurus OX=9913 GN=CAP1 PE=2 SV=3	0.00174066	16.36	LPSGPSAGSGPPPP	Oxidation(P)@5	0.0393232	1232.64	617.329	1232.6	617.309	2	6	2.1.1.1142.11	1	12.0037	0	-1
3	2.58	2.58	70.88	0.8987	0.4793	sp|Q7SIB2|CO4A1_BOVIN	Collagen alpha-1(IV) chain OS=Bos taurus OX=9913 GN=COL4A1 PE=1 SV=2	0.00217692	22.23	GLPGNPGPPG	Oxidation(P)@9	-0.0139413	877.415	439.715	877.429	439.722	2	12	2.1.1.1026.2	0	9.3648	685.173	9.346
2	4	4.27	51.69	3.602	3.602	sp|Q3SYV4|CAP1_BOVIN	Adenylyl cyclase-associated protein 1 OS=Bos taurus OX=9913 GN=CAP1 PE=2 SV=3	0	18.96	PPPPPGPPPP	Pro->Gly@2	-0.0171335	908.458	455.236	908.476	455.245	2	9	2.1.1.1085.9	0	10.7528	161.446	10.6676
1	6.28	6.28	22.11	5.68	5.68	sp|A2VDK6|WASF2_BOVIN	Wiskott-Aldrich syndrome protein family member 2 OS=Bos taurus OX=9913 GN=WASF2 PE=2 SV=1	0	18.96	PPPPPGPPPP	Pro->Gly@2	-0.0171335	908.458	455.236	908.476	455.245	2	9	2.1.1.1085.9	0	10.7528	161.446	10.6676
17	0.22	0.6	45.37	0	0	sp|Q0P5D2|CPSF6_BOVIN	Cleavage and polyadenylation specificity factor subunit 6 OS=Bos taurus OX=9913 GN=CPSF6 PE=2 SV=1	0	18.45	GPPPPPGPFP	Pro->Ser@8	0.0363528	948.507	475.261	948.471	475.243	2	9	2.1.1.1082.5	0	10.6847	160.893	10.6912
17	0.22	0.6	45.37	0	0	sp|Q0P5D2|CPSF6_BOVIN	Cleavage and polyadenylation specificity factor subunit 6 OS=Bos taurus OX=9913 GN=CPSF6 PE=2 SV=1	0	15.95	MADGVDHIDI	Protein Terminal Acetyl@N-term; Ala->Val@2	-0.0151058	1154.51	578.264	1154.53	578.271	2	6	2.1.1.1004.7	1	8.8473	0	-1
3	2.58	2.58	70.88	0.8987	0.4793	sp|Q7SIB2|CO4A1_BOVIN	Collagen alpha-1(IV) chain OS=Bos taurus OX=9913 GN=COL4A1 PE=1 SV=2	0	22.17	DPGTPGVP	Thr->Val@4	-0.0163282	736.359	369.187	736.376	369.195	2	6	2.1.1.1012.5	1	9.0254	172.788	8.9937
17	0.22	0.6	45.37	0	0	sp|Q0P5D2|CPSF6_BOVIN	Cleavage and polyadenylation specificity factor subunit 6 OS=Bos taurus OX=9913 GN=CPSF6 PE=2 SV=1	0	22.17	PGYGPPPGPP	Tyr->His@3	0.00801864	908.458	455.236	908.45	455.233	2	9	2.1.1.1085.9	0	10.7528	161.446	10.6676
2	4	4.27	51.69	3.602	3.602	sp|Q3SYV4|CAP1_BOVIN	Adenylyl cyclase-associated protein 1 OS=Bos taurus OX=9913 GN=CAP1 PE=2 SV=3	2	99	GPPPPPPGPP		0.00245882	908.478	455.246	908.476	455.245	2	14	1.1.1.1064.3	1	10.894	269.322	10.8043
2	4	4.27	51.69	3.602	3.602	sp|Q3SYV4|CAP1_BOVIN	Adenylyl cyclase-associated protein 1 OS=Bos taurus OX=9913 GN=CAP1 PE=2 SV=3	2	99	SGPSAGSGPPPPPP		0.11815	1200.7	601.355	1200.58	601.296	2	12	1.1.1.1094.2	1	11.5819	0	-1
6	2	2	26.71	1.013	1.013	sp|Q3SWX5|CADH6_BOVIN	Cadherin-6 OS=Bos taurus OX=9913 GN=CDH6 PE=2 SV=1	2	99	LDVNDNPP		0.00554154	882.414	442.214	882.408	442.211	2	7	1.1.1.1040.8	1	10.3465	162.485	10.3513
8	2	2	17.39	1.199	1.199	sp|P35662|CYLC1_BOVIN	Cylicin-1 OS=Bos taurus OX=9913 GN=CYLC1 PE=1 SV=1	2	99	CQMPPPPP		0.0893887	865.472	433.743	865.383	433.699	2	10	1.1.1.1053.4	0	10.6352	1228.95	10.6165
7	2	2	41.77	1.732	1.732	sp|P68103|EF1A1_BOVIN	Elongation factor 1-alpha 1 OS=Bos taurus OX=9913 GN=EEF1A1 PE=1 SV=1	2	99	AQVIILNH		0.00233912	906.531	454.273	906.529	454.272	2	8	1.1.1.1059.11	1	10.7747	364.725	10.8277
5	2	2	42.32	0.8493	0.8493	sp|A5D794|GAPD1_BOVIN	GTPase-activating protein and VPS9 domain-containing protein 1 OS=Bos taurus OX=9913 GN=GAPVD1 PE=2 SV=1	2	99	PPPDPPILEGAV		0.0551478	1200.69	601.354	1200.64	601.327	2	8	1.1.1.1077.4	1	11.1982	0	-1
9	2	2	19.16	4.79	4.79	sp|Q5E953|UFC1_BOVIN	Ubiquitin-fold modifier-conjugating enzyme 1 OS=Bos taurus OX=9913 GN=UFC1 PE=2 SV=1	2	99	TAPEIAVP		-0.0558377	796.377	399.196	796.433	399.224	2	8	1.1.1.1002.7	1	9.4793	226.844	9.4429
1	6.28	6.28	22.11	5.68	5.68	sp|A2VDK6|WASF2_BOVIN	Wiskott-Aldrich syndrome protein family member 2 OS=Bos taurus OX=9913 GN=WASF2 PE=2 SV=1	2	99	APPPPPPPP		0.00223	865.472	433.743	865.47	433.742	2	10	1.1.1.1053.4	0	10.6352	1228.95	10.6165
1	6.28	6.28	22.11	5.68	5.68	sp|A2VDK6|WASF2_BOVIN	Wiskott-Aldrich syndrome protein family member 2 OS=Bos taurus OX=9913 GN=WASF2 PE=2 SV=1	2	99	PPAPPPPPP		0.00223	865.472	433.743	865.47	433.742	2	10	1.1.1.1053.4	0	10.6352	1228.95	10.6165
1	6.28	6.28	22.11	5.68	5.68	sp|A2VDK6|WASF2_BOVIN	Wiskott-Aldrich syndrome protein family member 2 OS=Bos taurus OX=9913 GN=WASF2 PE=2 SV=1	2	99	PPPAPPPPP		0.00223	865.472	433.743	865.47	433.742	2	10	1.1.1.1053.4	0	10.6352	1228.95	10.6165
3	2.58	2.58	70.88	0.8987	0.4793	sp|Q7SIB2|CO4A1_BOVIN	Collagen alpha-1(IV) chain OS=Bos taurus OX=9913 GN=COL4A1 PE=1 SV=2	0.0291884	90.82	GPIGPIG		-0.0750042	609.274	610.281	609.349	610.356	1	10	3.1.1.965.4	0	8.3011	0	-1
2	4	4.27	51.69	3.602	3.602	sp|Q3SYV4|CAP1_BOVIN	Adenylyl cyclase-associated protein 1 OS=Bos taurus OX=9913 GN=CAP1 PE=2 SV=3	0	89.08	GPPPPPPGPP		-0.0171335	908.458	455.236	908.476	455.245	2	9	2.1.1.1085.9	0	10.7528	161.446	10.6676
15	0.24	0.37	15.74	1.349	0	sp|A5PKL7|LZTS2_BOVIN	Leucine zipper putative tumor suppressor 2 OS=Bos taurus OX=9913 GN=LZTS2 PE=2 SV=1	0.243364	65.48	SPPPPPPPP		0.0035312	881.468	441.741	881.465	441.74	2	12	3.1.1.1062.5	0	10.516	1023.79	10.4973
1	6.28	6.28	22.11	5.68	5.68	sp|A2VDK6|WASF2_BOVIN	Wiskott-Aldrich syndrome protein family member 2 OS=Bos taurus OX=9913 GN=WASF2 PE=2 SV=1	0	65.48	PPAPPPPPP		0.0046714	865.474	433.745	865.47	433.742	2	10	3.1.1.1067.7	1	10.6301	1557.72	10.5679
13	0.39	0.39	20.46	0.652	0	sp|Q17R09|PRP16_BOVIN	Pre-mRNA-splicing factor ATP-dependent RNA helicase PRP16 OS=Bos taurus OX=9913 GN=DHX38 PE=2 SV=1	0.307153	58.83	TSLTVDGI		-0.0220464	804.401	403.208	804.423	403.219	2	6	1.1.1.1013.6	1	9.743	155.764	9.6552
15	0.24	0.37	15.74	1.349	0	sp|A5PKL7|LZTS2_BOVIN	Leucine zipper putative tumor suppressor 2 OS=Bos taurus OX=9913 GN=LZTS2 PE=2 SV=1	0	49.87	SPPPPPPPP		0.0035312	881.468	441.741	881.465	441.74	2	8	3.1.1.1061.10	0	10.4925	1023.79	10.4973
1	6.28	6.28	22.11	5.68	5.68	sp|A2VDK6|WASF2_BOVIN	Wiskott-Aldrich syndrome protein family member 2 OS=Bos taurus OX=9913 GN=WASF2 PE=2 SV=1	0	49.87	PPAPPPPPP		0.0046714	865.474	433.745	865.47	433.742	2	9	3.1.1.1066.5	1	10.6018	1557.72	10.5679
2	4	4.27	51.69	3.602	3.602	sp|Q3SYV4|CAP1_BOVIN	Adenylyl cyclase-associated protein 1 OS=Bos taurus OX=9913 GN=CAP1 PE=2 SV=3	0	46.83	PPGPPPP		0.00243609	657.351	329.683	657.349	329.682	2	8	3.1.1.1036.5	0	9.912	399.062	9.8552
17	0.22	0.6	45.37	0	0	sp|Q0P5D2|CPSF6_BOVIN	Cleavage and polyadenylation specificity factor subunit 6 OS=Bos taurus OX=9913 GN=CPSF6 PE=2 SV=1	0	46.83	PPGPPPP		0.00243609	657.351	329.683	657.349	329.682	2	8	3.1.1.1036.5	0	9.912	399.062	9.8552
1	6.28	6.28	22.11	5.68	5.68	sp|A2VDK6|WASF2_BOVIN	Wiskott-Aldrich syndrome protein family member 2 OS=Bos taurus OX=9913 GN=WASF2 PE=2 SV=1	0.274088	46.83	PPGPPPP		0.00243609	657.351	329.683	657.349	329.682	2	8	3.1.1.1036.5	0	9.912	399.062	9.8552
1	6.28	6.28	22.11	5.68	5.68	sp|A2VDK6|WASF2_BOVIN	Wiskott-Aldrich syndrome protein family member 2 OS=Bos taurus OX=9913 GN=WASF2 PE=2 SV=1	0	44.81	PPAPPPPPP		0.000459977	865.47	433.742	865.47	433.742	2	9	2.1.1.1080.3	1	10.6298	1217.41	10.5965
3	2.58	2.58	70.88	0.8987	0.4793	sp|Q7SIB2|CO4A1_BOVIN	Collagen alpha-1(IV) chain OS=Bos taurus OX=9913 GN=COL4A1 PE=1 SV=2	0.238072	43.57	DPGTPGVP		-0.00737257	738.347	370.181	738.355	370.185	2	6	3.1.1.1016.4	1	9.4525	106.456	9.4478
18	0.17	0.17	19.25	0	0	sp|Q5E9G3|PSME2_BOVIN	Proteasome activator complex subunit 2 OS=Bos taurus OX=9913 GN=PSME2 PE=1 SV=3	0.166216	40.76	IPIPDPPPK		-0.0007849	972.564	487.289	972.564	487.289	2	7	3.1.1.1078.6	1	10.8923	291.52	10.8031
21	0.16	0.16	12.5	0	0	sp|Q2M2T2|CS071_BOVIN	Uncharacterized protein C19orf71 homolog OS=Bos taurus OX=9913 PE=2 SV=1	0.158641	39.95	LEVDFPPP		-0.0184538	912.441	457.228	912.459	457.237	2	7	3.1.1.1069.5	1	10.6705	105.306	10.6854
16	0.24	0.24	24.27	0	0	sp|P63258|ACTG_BOVIN	Actin, cytoplasmic 2 OS=Bos taurus OX=9913 GN=ACTG1 PE=1 SV=1	0.158015	38.74	ESGPSIVH		0.00619907	824.409	413.212	824.403	413.209	2	8	3.1.1.1017.6	1	9.4905	416.189	9.4715
34	0.13	0.14	15.34	0	0	sp|Q29RM3|REEP5_BOVIN	Receptor expression-enhancing protein 5 OS=Bos taurus OX=9913 GN=REEP5 PE=2 SV=1	0.133713	37.32	IALGVIGLLALYLVFGYGASLLCNL		-0.00282323	2565.46	642.373	2565.46	642.373	4	7	3.1.1.1115.9	1	11.7599	0	-1
33	0.13	0.14	7.458	0	0	sp|Q58CX9|CBPC5_BOVIN	Cytosolic carboxypeptidase-like protein 5 OS=Bos taurus OX=9913 GN=AGBL5 PE=2 SV=3	0.130182	36.47	LAPDAIPP		-0.0609231	792.377	397.196	792.438	397.226	2	7	3.1.1.1043.3	1	10.0786	251.546	9.9973
3	2.58	2.58	70.88	0.8987	0.4793	sp|Q7SIB2|CO4A1_BOVIN	Collagen alpha-1(IV) chain OS=Bos taurus OX=9913 GN=COL4A1 PE=1 SV=2	0.185752	36.05	PGIPGTPGEKGNVGGPGIPG		-0.0823597	1756.83	440.214	1756.91	440.235	4	9	3.1.1.944.2	0	8.0745	0	-1
36	0.12	0.13	20.31	0	0	sp|Q0P5L0|RBM42_BOVIN	RNA-binding protein 42 OS=Bos taurus OX=9913 GN=RBM42 PE=2 SV=1	0.122629	35.24	GPPLPGPP		-0.0541119	730.347	366.181	730.401	366.208	2	6	3.1.1.987.3	1	8.771	218.108	8.7167
36	0.12	0.13	20.31	0	0	sp|Q0P5L0|RBM42_BOVIN	RNA-binding protein 42 OS=Bos taurus OX=9913 GN=RBM42 PE=2 SV=1	0	34.64	GPPLPGPP		-0.0543561	730.347	366.181	730.401	366.208	2	7	3.1.1.976.2	1	8.5314	251.28	8.7167
17	0.22	0.6	45.37	0	0	sp|Q0P5D2|CPSF6_BOVIN	Cleavage and polyadenylation specificity factor subunit 6 OS=Bos taurus OX=9913 GN=CPSF6 PE=2 SV=1	0.094744	34.05	GPLPPGPP		-0.0541119	730.347	366.181	730.401	366.208	2	6	3.1.1.985.2	0	8.722	218.108	8.7167
17	0.22	0.6	45.37	0	0	sp|Q0P5D2|CPSF6_BOVIN	Cleavage and polyadenylation specificity factor subunit 6 OS=Bos taurus OX=9913 GN=CPSF6 PE=2 SV=1	0.094744	34.05	PPGPLGPP		-0.0541119	730.347	366.181	730.401	366.208	2	6	3.1.1.985.2	0	8.722	218.108	8.7167
36	0.12	0.13	20.31	0	0	sp|Q0P5L0|RBM42_BOVIN	RNA-binding protein 42 OS=Bos taurus OX=9913 GN=RBM42 PE=2 SV=1	0	34.05	GPPLPGPP		-0.0541119	730.347	366.181	730.401	366.208	2	6	3.1.1.985.2	0	8.722	218.108	8.7167
38	0.11	0.12	6.815	0	0	sp|Q9TTK6|AOC3_BOVIN	Membrane primary amine oxidase OS=Bos taurus OX=9913 GN=AOC3 PE=2 SV=3	0.112946	33.65	ACAPDLP		-0.0300815	685.28	343.647	685.31	343.663	2	6	3.1.1.1010.4	1	9.3215	1218.45	9.2823
40	0.11	0.11	6.25	0	0	sp|F1MV99|SSR5_BOVIN	Somatostatin receptor type 5 OS=Bos taurus OX=9913 GN=SSTR5 PE=3 SV=2	0.108463	32.85	DADATEPQP		0.0243988	942.417	472.216	942.393	472.204	2	7	3.1.1.1000.6	1	9.0888	118.021	9.0699
3	2.58	2.58	70.88	0.8987	0.4793	sp|Q7SIB2|CO4A1_BOVIN	Collagen alpha-1(IV) chain OS=Bos taurus OX=9913 GN=COL4A1 PE=1 SV=2	0	32.41	GPIGPIG		-0.072807	609.276	610.283	609.349	610.356	1	10	2.1.1.972.2	0	8.2541	0	-1
39	0.11	0.11	13.28	0	0	sp|P02702|FOLR1_BOVIN	Folate receptor alpha OS=Bos taurus OX=9913 GN=FOLR1 PE=1 SV=3	0.105684	32.06	ERVLGVP		-0.0535408	768.396	385.205	768.449	385.232	2	6	3.1.1.1021.4	1	9.58	102.863	9.5424
3	2.58	2.58	70.88	0.8987	0.4793	sp|Q7SIB2|CO4A1_BOVIN	Collagen alpha-1(IV) chain OS=Bos taurus OX=9913 GN=COL4A1 PE=1 SV=2	0	31.51	GPIGPIG		-0.0732952	609.275	610.283	609.349	610.356	1	10	2.1.1.982.6	0	8.4179	0	-1
44	0.1	0.1	2.56	0	0	sp|Q58DN7|ACSF3_BOVIN	Malonate--CoA ligase ACSF3, mitochondrial OS=Bos taurus OX=9913 GN=ACSF3 PE=2 SV=1	0.0974532	30.86	DVAVIGVP		-0.0423074	768.396	385.205	768.438	385.226	2	6	3.1.1.1021.4	1	9.58	102.863	9.5424
45	0.09	0.1	3.804	0	0	sp|Q2KJA1|SH3G1_BOVIN	Endophilin-A2 OS=Bos taurus OX=9913 GN=SH3GL1 PE=2 SV=1	0.093665	30.05	RSMPPLDQ		0.00997173	942.469	472.242	942.459	472.237	2	7	3.1.1.633.2	1	5.7086	0	-1
5	2	2	42.32	0.8493	0.8493	sp|A5D794|GAPD1_BOVIN	GTPase-activating protein and VPS9 domain-containing protein 1 OS=Bos taurus OX=9913 GN=GAPVD1 PE=2 SV=1	0.00130484	29.72	ALCSADSVAFPVLT		-3.00884	1389.69	464.236	1392.7	465.239	3	7	2.1.1.1049.5	1	9.9	101.781	9.8183
46	0.09	0.09	10.67	0	0	sp|P58354|GTR8_BOVIN	Solute carrier family 2, facilitated glucose transporter member 8 OS=Bos taurus OX=9913 GN=SLC2A8 PE=2 SV=2	0.091515	29.64	IASLVAPV		-0.0786929	768.396	385.205	768.475	385.245	2	6	3.1.1.1021.4	1	9.58	102.863	9.5424
3	2.58	2.58	70.88	0.8987	0.4793	sp|Q7SIB2|CO4A1_BOVIN	Collagen alpha-1(IV) chain OS=Bos taurus OX=9913 GN=COL4A1 PE=1 SV=2	0	29.03	GPIGPIG		-0.0726849	609.276	610.283	609.349	610.356	1	10	3.1.1.969.2	0	8.3774	0	-1
42	0.1	0.1	28.81	0	0	sp|P0CG25|EFCC1_BOVIN	EF-hand and coiled-coil domain-containing protein 1 OS=Bos taurus OX=9913 GN=EFCC1 PE=2 SV=1	0.090444	28.72	ALCAVLGLR		-0.0905287	914.447	458.231	914.537	458.276	2	9	2.1.1.1008.3	1	8.9368	154.41	8.9937
50	0.08	0.08	8.344	0	0	sp|A7Z019|SMCA4_BOVIN	Transcription activator BRG1 OS=Bos taurus OX=9913 GN=SMARCA4 PE=2 SV=1	0.0809219	27.18	GGHAGMGPPP		0.0334346	876.425	439.22	876.391	439.203	2	6	3.1.1.996.7	1	8.9912	145.875	8.9522
52	0.08	0.08	3.797	0	0	sp|P19483|ATPA_BOVIN	ATP synthase subunit alpha, mitochondrial OS=Bos taurus OX=9913 GN=ATP5F1A PE=1 SV=1	0.0783135	26.76	NAIDGKGPIG		-0.00233817	940.495	471.255	940.498	471.256	2	7	3.1.1.1044.4	0	10.1105	109.099	10.068
51	0.08	0.08	11.47	0	0	sp|Q29RU8|CASC1_BOVIN	Protein CASC1 OS=Bos taurus OX=9913 GN=CASC1 PE=2 SV=1	0.075204	25.81	LDILELPP		-0.0442499	908.478	455.246	908.522	455.268	2	7	1.1.1.1039.7	1	10.3227	109.643	10.3275
11	0.74	0.74	43.05	1.143	0	sp|F1MMS9|ITA3_BOVIN	Integrin alpha-3 OS=Bos taurus OX=9913 GN=ITGA3 PE=3 SV=1	0.000869459	25.76	ALLTLE		-8.05751	650.333	651.34	658.39	659.397	1	7	2.1.1.1082.6	1	10.6863	0	-1
58	0.07	0.07	19.02	0	0	sp|Q7YRX0|RAX2_BOVIN	Retina and anterior neural fold homeobox protein 2 OS=Bos taurus OX=9913 GN=RAX2 PE=2 SV=1	0.0695604	25.08	EPWLGPGPP		-0.0306638	948.44	475.227	948.471	475.243	2	8	3.1.1.1054.7	0	10.3464	132.177	10.328
57	0.07	0.07	6.86	0	0	sp|Q07175|VKGC_BOVIN	Vitamin K-dependent gamma-carboxylase OS=Bos taurus OX=9913 GN=GGCX PE=1 SV=1	0.069051	24.66	PEPDSHPV		0.022698	876.42	439.217	876.398	439.206	2	5	3.1.1.994.6	1	8.9433	145.875	8.9522
55	0.07	0.07	9.544	0	0	sp|P29473|NOS3_BOVIN	Nitric oxide synthase, endothelial OS=Bos taurus OX=9913 GN=NOS3 PE=1 SV=3	0.0680339	24.23	DPPGPDTPGP		0.0209778	948.44	475.227	948.419	475.217	2	8	3.1.1.1054.7	0	10.3464	132.177	10.328
56	0.07	0.07	9.513	0	0	sp|Q29RY8|AP4M1_BOVIN	AP-4 complex subunit mu-1 OS=Bos taurus OX=9913 GN=AP4M1 PE=2 SV=1	0.0665127	23.8	GPSASAPLGL		-0.0651902	868.4	435.207	868.465	435.24	2	7	3.1.1.1019.8	1	9.5376	103.343	9.519
79	0.06	0.06	10.44	0	0	sp|Q58DS3|S2535_BOVIN	Solute carrier family 25 member 35 OS=Bos taurus OX=9913 GN=SLC25A35 PE=2 SV=1	0.0574959	22.94	IGASYFRLG		0.0484401	982.572	492.293	982.524	492.269	2	7	3.1.1.1188.5	1	13.4136	550.148	13.5466
80	0.06	0.06	5.634	0	0	sp|Q2KI45|TM10C_BOVIN	tRNA methyltransferase 10 homolog C OS=Bos taurus OX=9913 GN=TRMT10C PE=2 SV=2	0.0550241	22.08	GSWEEALK		0.0179231	918.463	460.239	918.445	460.23	2	5	3.1.1.1073.11	1	10.7707	105.147	10.8268
19	0.16	0.16	41.24	0	0	sp|Q8WN55|PTBP1_BOVIN	Polypyrimidine tract-binding protein 1 OS=Bos taurus OX=9913 GN=PTBP1 PE=2 SV=1	0.075204	21.9	SQAQLAMSHL		0.00636182	1084.54	543.277	1084.53	543.274	2	9	1.1.1.1074.5	1	11.128	316.774	11.1564
112	0.05	0.06	5.187	0	0	sp|E1BPN0|NOL9_BOVIN	Polynucleotide 5'-hydroxyl-kinase NOL9 OS=Bos taurus OX=9913 GN=NOL9 PE=3 SV=1	0.0457575	21.61	EPAEDPVP		0.00451248	852.391	427.203	852.387	427.201	2	6	1.1.1.1005.4	1	9.5454	100.819	9.5132
15	0.24	0.37	15.74	1.349	0	sp|A5PKL7|LZTS2_BOVIN	Leucine zipper putative tumor suppressor 2 OS=Bos taurus OX=9913 GN=LZTS2 PE=2 SV=1	0	21.6	SPPPPPPPP		-0.000436088	881.464	441.739	881.465	441.74	2	9	1.1.1.1048.5	1	10.5171	800.635	10.5219
66	0.06	0.06	10.14	0	0	sp|F1MUS9|PSD1_BOVIN	PH and SEC7 domain-containing protein 1 OS=Bos taurus OX=9913 GN=PSD PE=2 SV=1	0.0565055	21.6	SEGLPGTARPP		-0.0505397	1080.51	541.26	1080.56	541.285	2	6	1.1.1.975.5	1	8.848	112.963	8.8528
19	0.16	0.16	41.24	0	0	sp|Q8WN55|PTBP1_BOVIN	Polypyrimidine tract-binding protein 1 OS=Bos taurus OX=9913 GN=PTBP1 PE=2 SV=1	0.0741724	21.6	GRIAIPGL		-0.0668288	795.43	398.722	795.497	398.756	2	6	1.1.1.1055.5	1	10.6776	189.857	10.7342
70	0.06	0.06	6.414	0	0	sp|P10894|PLCB1_BOVIN	1-phosphatidylinositol 4,5-bisphosphate phosphodiesterase beta-1 OS=Bos taurus OX=9913 GN=PLCB1 PE=1 SV=1	0.0560111	21.59	LLMEPL		-0.0745281	714.324	358.169	714.399	358.207	2	6	1.1.1.1003.3	1	9.4983	159.645	9.4429
90	0.05	0.06	8.343	0	0	sp|Q9TT93|ATS4_BOVIN	A disintegrin and metalloproteinase with thrombospondin motifs 4 OS=Bos taurus OX=9913 GN=ADAMTS4 PE=1 SV=3	0.05061	21.59	STPRPTPQ		0.00589627	882.462	442.238	882.456	442.235	2	6	1.1.1.872.2	1	7.5573	0	-1
16	0.24	0.24	24.27	0	0	sp|P63258|ACTG_BOVIN	Actin, cytoplasmic 2 OS=Bos taurus OX=9913 GN=ACTG1 PE=1 SV=1	0.076238	21.59	FAGDDAPR		0.00139264	847.384	424.699	847.382	424.698	2	7	1.1.1.993.4	1	9.2724	723.969	9.2299
85	0.05	0.06	6.966	0	0	sp|P19754|ADCY1_BOVIN	Adenylate cyclase type 1 OS=Bos taurus OX=9913 GN=ADCY1 PE=1 SV=1	0.051587	21.59	ETFFIV		0.00131091	754.391	378.203	754.39	378.202	2	6	1.1.1.1020.4	1	9.9001	209.831	9.8203
93	0.05	0.06	14.29	0	0	sp|Q9XSX7|AMBN_BOVIN	Ameloblastin OS=Bos taurus OX=9913 GN=AMBN PE=2 SV=2	0.0496351	21.59	VDSTATPD		0.0507246	804.401	403.208	804.35	403.182	2	5	1.1.1.1013.6	1	9.743	155.764	9.6552
115	0.05	0.06	5.701	0	0	sp|G3MZC5|AP5B1_BOVIN	AP-5 complex subunit beta-1 OS=Bos taurus OX=9913 GN=AP5B1 PE=2 SV=1	0.0447935	21.59	LVLLPP		-0.0358459	650.401	326.208	650.437	326.226	2	4	1.1.1.962.4	1	8.5484	284.403	8.5641
91	0.05	0.06	13.03	0	0	sp|Q0VCQ1|CTBP2_BOVIN	C-terminal-binding protein 2 OS=Bos taurus OX=9913 GN=CTBP2 PE=1 SV=1	0.0501223	21.59	IVGVAPGGLP		-0.042111	878.48	440.248	878.523	440.269	2	6	1.1.1.1038.4	1	10.2926	119.971	10.1864
17	0.22	0.6	45.37	0	0	sp|Q0P5D2|CPSF6_BOVIN	Cleavage and polyadenylation specificity factor subunit 6 OS=Bos taurus OX=9913 GN=CPSF6 PE=2 SV=1	0	21.59	PPGPPGPPPP		0.00245882	908.478	455.246	908.476	455.245	2	12	1.1.1.1064.3	0	10.894	269.322	10.8043
3	2.58	2.58	70.88	0.8987	0.4793	sp|Q7SIB2|CO4A1_BOVIN	Collagen alpha-1(IV) chain OS=Bos taurus OX=9913 GN=COL4A1 PE=1 SV=2	0.100727	21.59	PGEPGFDGAP		0.0613277	942.47	472.242	942.408	472.211	2	8	1.1.1.1030.3	1	10.1109	97.3546	10.092
3	2.58	2.58	70.88	0.8987	0.4793	sp|Q7SIB2|CO4A1_BOVIN	Collagen alpha-1(IV) chain OS=Bos taurus OX=9913 GN=COL4A1 PE=1 SV=2	0	21.59	GPIGPIG		-0.070562	609.278	305.646	609.349	305.682	2	8	1.1.1.947.2	0	8.2329	1998.73	8.3762
63	0.06	0.06	10.26	0	0	sp|Q28181|CNGB1_BOVIN	Cyclic nucleotide-gated cation channel beta-1 OS=Bos taurus OX=9913 GN=CNGB1 PE=1 SV=1	0.0570004	21.59	VLILPP		-0.0358459	650.401	326.208	650.437	326.226	2	4	1.1.1.962.4	1	8.5484	284.403	8.5641
111	0.05	0.06	2.731	0	0	sp|Q24K09|DNMT1_BOVIN	DNA (cytosine-5)-methyltransferase 1 OS=Bos taurus OX=9913 GN=DNMT1 PE=2 SV=1	0.0457575	21.59	LFPEPL		-0.0711573	714.324	358.169	714.395	358.205	2	6	1.1.1.1003.3	1	9.4983	159.645	9.4429
73	0.06	0.06	3.765	0	0	sp|E1B7Q7|TRIPC_BOVIN	E3 ubiquitin-protein ligase TRIP12 OS=Bos taurus OX=9913 GN=TRIP12 PE=2 SV=2	0.0555173	21.59	DDSLDLSP		0.0306745	860.407	431.211	860.376	431.195	2	6	1.1.1.963.2	1	8.5754	0	-1
64	0.06	0.06	6.188	0	0	sp|Q6TUI4|DICER_BOVIN	Endoribonuclease Dicer OS=Bos taurus OX=9913 GN=DICER1 PE=2 SV=3	0.0570004	21.59	LLEMEPEI		-0.0105444	972.473	487.244	972.484	487.249	2	4	1.1.1.965.5	1	8.63	0	-1
25	0.14	0.14	5.73	0	0	sp|P07589|FINC_BOVIN	Fibronectin OS=Bos taurus OX=9913 GN=FN1 PE=1 SV=4	0.0705811	21.59	ESVPIS		0.00777828	630.33	316.172	630.322	316.169	2	4	1.1.1.1411.2	1	18.516	92.9455	18.3874
25	0.14	0.14	5.73	0	0	sp|P07589|FINC_BOVIN	Fibronectin OS=Bos taurus OX=9913 GN=FN1 PE=1 SV=4	0.0705811	21.59	TEATITGL		-0.0220464	804.401	403.208	804.423	403.219	2	5	1.1.1.1013.6	1	9.743	155.764	9.6552
59	0.06	0.14	15.08	0	0	sp|Q1JQB5|FBLI1_BOVIN	Filamin-binding LIM protein 1 OS=Bos taurus OX=9913 GN=FBLIM1 PE=2 SV=1	0.0579919	21.59	PAEEELPP		0.0250312	880.443	441.229	880.418	441.216	2	6	1.1.1.1009.9	1	9.6503	100.894	9.5603
59	0.06	0.14	15.08	0	0	sp|Q1JQB5|FBLI1_BOVIN	Filamin-binding LIM protein 1 OS=Bos taurus OX=9913 GN=FBLIM1 PE=2 SV=1	0	21.59	SLPPPPL		-0.0891004	719.333	360.674	719.422	360.718	2	5	1.1.1.1011.5	1	9.6864	209.285	9.6784
74	0.06	0.06	7.4	0	0	sp|A7YY62|F16A2_BOVIN	FTS and Hook-interacting protein OS=Bos taurus OX=9913 GN=FAM160A2 PE=2 SV=1	0.0550241	21.59	FTCSPEPP		0.0255059	876.394	439.204	876.369	439.192	2	5	1.1.1.983.6	1	9.0364	83.9233	9.0413
113	0.05	0.06	3.521	0	0	sp|A7Z050|VIP1_BOVIN	Inositol hexakisphosphate and diphosphoinositol-pentakisphosphate kinase 1 OS=Bos taurus OX=9913 GN=PPIP5K1 PE=2 SV=1	0.0452752	21.59	CVIAII		0.0543893	630.432	316.223	630.377	316.196	2	5	1.1.1.1069.4	1	11.0032	248.827	10.9928
11	0.74	0.74	43.05	1.143	0	sp|F1MMS9|ITA3_BOVIN	Integrin alpha-3 OS=Bos taurus OX=9913 GN=ITGA3 PE=3 SV=1	0.0809219	21.59	LLTLEVPP		-0.0841253	880.443	441.229	880.527	441.271	2	6	1.1.1.1009.9	1	9.6503	100.894	9.5603
43	0.1	0.1	6.573	0	0	sp|Q3SX23|LONP2_BOVIN	Lon protease homolog 2, peroxisomal OS=Bos taurus OX=9913 GN=LONP2 PE=2 SV=1	0.0629839	21.59	DLEEIP		0.0446323	714.388	358.201	714.344	358.179	2	4	1.1.1.1032.3	0	10.1428	181.226	10.092
94	0.05	0.06	11.34	0	0	sp|Q95L39|LOXL1_BOVIN	Lysyl oxidase homolog 1 OS=Bos taurus OX=9913 GN=LOXL1 PE=1 SV=1	0.0496351	21.59	SFCLEDST		0.0711575	900.425	451.22	900.354	451.184	2	5	1.1.1.1029.5	1	10.0872	256.333	10.092
75	0.06	0.06	4.903	0	0	sp|A7E2Y6|MROH1_BOVIN	Maestro heat-like repeat-containing protein family member 1 OS=Bos taurus OX=9913 GN=MROH1 PE=2 SV=1	0.0550241	21.59	LVPIRFT		-0.0748397	844.442	423.228	844.517	423.266	2	5	1.1.1.1040.6	1	10.3415	160.604	10.4277
78	0.06	0.06	4.622	0	0	sp|Q06154|PMEL_BOVIN	Melanocyte protein PMEL OS=Bos taurus OX=9913 GN=PMEL PE=2 SV=2	0.0540393	21.59	IGTDKAMLGT		0.0401192	1005.56	336.193	1005.52	336.179	3	5	1.1.1.1096.3	1	11.6172	0	-1
96	0.05	0.06	8.689	0	0	sp|Q1JQD7|MOCS1_BOVIN	Molybdenum cofactor biosynthesis protein 1 OS=Bos taurus OX=9913 GN=MOCS1 PE=2 SV=2	0.0491485	21.59	ISLDTLVP		-0.0373638	856.453	429.234	856.491	429.253	2	8	1.1.1.1018.4	1	9.863	93.0914	9.7969
108	0.05	0.06	3.968	0	0	sp|Q9N0E7|MOCOS_BOVIN	Molybdenum cofactor sulfurase OS=Bos taurus OX=9913 GN=MOCOS PE=2 SV=3	0.0462403	21.59	PDGDLRSHV		0.0282405	994.511	498.263	994.483	498.249	2	5	1.1.1.970.5	1	8.7302	0	-1
95	0.05	0.06	6.225	0	0	sp|Q288C4|NLRP9_BOVIN	NACHT, LRR and PYD domains-containing protein 9 OS=Bos taurus OX=9913 GN=NLRP9 PE=2 SV=1	0.0491485	21.59	VTDMSL		0.0342787	664.344	333.18	664.31	333.162	2	4	1.1.1.1065.3	1	10.9037	244.354	10.8277
101	0.05	0.06	6.95	0	0	sp|Q2T9P4|NASP_BOVIN	Nuclear autoantigenic sperm protein OS=Bos taurus OX=9913 GN=NASP PE=2 SV=2	0.047692	21.59	NGGSGDTI		0.0240788	719.333	360.674	719.309	360.662	2	5	1.1.1.1011.5	1	9.6864	209.285	9.6784
13	0.39	0.39	20.46	0.652	0	sp|Q17R09|PRP16_BOVIN	Pre-mRNA-splicing factor ATP-dependent RNA helicase PRP16 OS=Bos taurus OX=9913 GN=DHX38 PE=2 SV=1	0.0788339	21.59	SDLAII		0.0730163	630.432	316.223	630.359	316.187	2	5	1.1.1.1069.4	1	11.0032	248.827	10.9928
114	0.05	0.06	8.767	0	0	sp|A7MBC2|PDXD1_BOVIN	Pyridoxal-dependent decarboxylase domain-containing protein 1 OS=Bos taurus OX=9913 GN=PDXDC1 PE=2 SV=1	0.0452752	21.59	SGVTPPQTP		0.0171297	882.462	442.238	882.445	442.23	2	6	1.1.1.872.2	1	7.5573	0	-1
102	0.05	0.06	7.485	0	0	sp|Q0V8E7|STRA6_BOVIN	Receptor for retinol uptake STRA6 OS=Bos taurus OX=9913 GN=STRA6 PE=1 SV=1	0.047692	21.59	IDEPQGG		0.00563647	714.324	358.169	714.318	358.167	2	6	1.1.1.1003.3	1	9.4983	159.645	9.4429
104	0.05	0.06	4.821	0	0	sp|P12661|RET3_BOVIN	Retinol-binding protein 3 OS=Bos taurus OX=9913 GN=RBP3 PE=1 SV=1	0.0472076	21.59	DVAVPAEA		-0.0110043	770.37	386.192	770.381	386.198	2	5	1.1.1.1056.7	1	10.7062	92.8401	10.569
84	0.05	0.06	7.972	0	0	sp|Q3B7M3|RIPR2_BOVIN	Rho family-interacting cell polarization regulator 2 OS=Bos taurus OX=9913 GN=RIPOR2 PE=2 SV=1	0.0520764	21.59	GTSVAG		0.0503092	490.289	246.152	490.239	246.127	2	5	1.1.1.1283.3	1	15.698	2376.54	15.7401
26	0.14	0.14	7.025	0	0	sp|A0JN53|RPAP1_BOVIN	RNA polymerase II-associated protein 1 OS=Bos taurus OX=9913 GN=RPAP1 PE=2 SV=1	0.0705811	21.59	LPDLPP		0.0369251	650.401	326.208	650.364	326.189	2	4	1.1.1.962.4	1	8.5484	284.403	8.5641
26	0.14	0.14	7.025	0	0	sp|A0JN53|RPAP1_BOVIN	RNA polymerase II-associated protein 1 OS=Bos taurus OX=9913 GN=RPAP1 PE=2 SV=1	0.0705811	21.59	MALALL		0.0543893	630.432	316.223	630.377	316.196	2	5	1.1.1.1069.4	1	11.0032	248.827	10.9928
26	0.14	0.14	7.025	0	0	sp|A0JN53|RPAP1_BOVIN	RNA polymerase II-associated protein 1 OS=Bos taurus OX=9913 GN=RPAP1 PE=2 SV=1	0	21.59	LPDLPP		0.0355213	650.399	326.207	650.364	326.189	2	5	1.1.1.966.3	1	8.6536	284.403	8.5641
62	0.06	0.06	14.91	0	0	sp|A7XYH9|SOBP_BOVIN	Sine oculis-binding protein homolog OS=Bos taurus OX=9913 GN=SOBP PE=2 SV=1	0.0570004	21.59	PEDLEPPL		0.0285211	908.478	455.246	908.449	455.232	2	6	1.1.1.1039.7	1	10.3227	109.643	10.3275
110	0.05	0.06	28.75	0	0	sp|Q58DW4|RSMB_BOVIN	Small nuclear ribonucleoprotein-associated protein B' OS=Bos taurus OX=9913 GN=SNRPB PE=2 SV=1	0.0457575	21.59	GPPMGIPP		-0.018029	764.371	383.193	764.389	383.202	2	5	1.1.1.1009.7	1	9.6445	105.569	9.584
100	0.05	0.06	6.447	0	0	sp|Q9XS59|S6A15_BOVIN	Sodium-dependent neutral amino acid transporter B(0)AT2 OS=Bos taurus OX=9913 GN=SLC6A15 PE=2 SV=1	0.048177	21.59	PELEIMLE		-0.0105444	972.473	487.244	972.484	487.249	2	4	1.1.1.965.5	1	8.63	0	-1
86	0.05	0.06	11.94	0	0	sp|A1A4I1|S20A2_BOVIN	Sodium-dependent phosphate transporter 2 OS=Bos taurus OX=9913 GN=SLC20A2 PE=2 SV=1	0.051587	21.59	AIMALL		0.0543893	630.432	316.223	630.377	316.196	2	5	1.1.1.1069.4	1	11.0032	248.827	10.9928
97	0.05	0.06	5.741	0	0	sp|Q1JPD6|STPAP_BOVIN	Speckle targeted PIP5K1A-regulated poly(A) polymerase OS=Bos taurus OX=9913 GN=TUT1 PE=2 SV=1	0.0486625	21.59	GPGEPPQ		0.0136793	680.327	341.171	680.313	341.164	2	4	1.1.1.1047.3	1	10.4792	311.457	10.4511
81	0.05	0.06	15.3	0	0	sp|A5PJN8|SF3A2_BOVIN	Splicing factor 3A subunit 2 OS=Bos taurus OX=9913 GN=SF3A2 PE=2 SV=1	0.0530567	21.59	GPGNIPP		0.0606734	650.399	326.207	650.339	326.177	2	5	1.1.1.966.3	1	8.6536	284.403	8.5641
47	0.09	0.09	10.26	0	0	sp|A4D7R9|ST7_BOVIN	Suppressor of tumorigenicity 7 protein OS=Bos taurus OX=9913 GN=ST7 PE=2 SV=1	0.0614803	21.59	AMLALL		0.0543893	630.432	316.223	630.377	316.196	2	5	1.1.1.1069.4	1	11.0032	248.827	10.9928
109	0.05	0.06	15.24	0	0	sp|Q9BG99|TREX1_BOVIN	Three-prime repair exonuclease 1 OS=Bos taurus OX=9913 GN=TREX1 PE=1 SV=1	0.0457575	21.59	LSTAVL		0.0361316	602.4	302.207	602.364	302.189	2	5	1.1.1.1011.2	1	9.6822	0	-1
105	0.05	0.06	7.174	0	0	sp|A0JNG0|TM168_BOVIN	Transmembrane protein 168 OS=Bos taurus OX=9913 GN=TMEM168 PE=2 SV=1	0.0467237	21.59	DPFLDI		0.0298839	718.384	360.199	718.354	360.184	2	5	1.1.1.1066.5	1	10.9328	310.988	10.9928
30	0.14	0.14	4.274	0	0	sp|Q5EAE3|UBTD2_BOVIN	Ubiquitin domain-containing protein 2 OS=Bos taurus OX=9913 GN=UBTD2 PE=2 SV=1	0.0685421	21.59	ETLDIP		0.0137901	686.362	344.188	686.349	344.182	2	6	1.1.1.988.3	1	9.1433	125.721	9.1353
30	0.14	0.14	4.274	0	0	sp|Q5EAE3|UBTD2_BOVIN	Ubiquitin domain-containing protein 2 OS=Bos taurus OX=9913 GN=UBTD2 PE=2 SV=1	0.0685421	21.59	LDIPEPPP		-0.0650237	876.394	439.204	876.459	439.237	2	5	1.1.1.983.6	1	9.0364	83.9233	9.0413
9	2	2	19.16	4.79	4.79	sp|Q5E953|UFC1_BOVIN	Ubiquitin-fold modifier-conjugating enzyme 1 OS=Bos taurus OX=9913 GN=UFC1 PE=2 SV=1	0	21.59	TAPEIAVP		-0.0558377	796.377	399.196	796.433	399.224	2	6	1.1.1.1000.5	1	9.428	226.844	9.4429
21	0.16	0.16	12.5	0	0	sp|Q2M2T2|CS071_BOVIN	Uncharacterized protein C19orf71 homolog OS=Bos taurus OX=9913 PE=2 SV=1	0	21.59	LEVDFPPP		0.0267732	912.486	457.25	912.459	457.237	2	5	1.1.1.1055.6	1	10.6809	169.048	10.7342
29	0.14	0.14	9.016	0	0	sp|O97681|VPP2_BOVIN	V-type proton ATPase 116 kDa subunit a isoform 2 OS=Bos taurus OX=9913 GN=ATP6V0A2 PE=2 SV=1	0.069051	21.59	ELDEPL		0.0446323	714.388	358.201	714.344	358.179	2	4	1.1.1.1032.3	0	10.1428	181.226	10.092
29	0.14	0.14	9.016	0	0	sp|O97681|VPP2_BOVIN	V-type proton ATPase 116 kDa subunit a isoform 2 OS=Bos taurus OX=9913 GN=ATP6V0A2 PE=2 SV=1	0.069051	21.59	HCHVYP		0.0695568	754.392	378.203	754.322	378.168	2	5	1.1.1.1004.4	1	9.5237	266.036	9.584
103	0.05	0.06	20.34	0	0	sp|Q0V7N0|VAMP1_BOVIN	Vesicle-associated membrane protein 1 OS=Bos taurus OX=9913 GN=VAMP1 PE=3 SV=2	0.0472076	21.59	EGAAPGGGPP		-0.0760872	808.295	405.155	808.372	405.193	2	4	1.1.1.1058.6	1	10.7431	184.269	10.7579
57	0.07	0.07	6.86	0	0	sp|Q07175|VKGC_BOVIN	Vitamin K-dependent gamma-carboxylase OS=Bos taurus OX=9913 GN=GGCX PE=1 SV=1	0	21.59	PEPDSHPV		-0.00348606	876.394	439.204	876.398	439.206	2	5	1.1.1.983.6	1	9.0364	83.9233	9.0413
90	0.05	0.06	8.343	0	0	sp|Q9TT93|ATS4_BOVIN	A disintegrin and metalloproteinase with thrombospondin motifs 4 OS=Bos taurus OX=9913 GN=ADAMTS4 PE=1 SV=3	0	19.21	ETLL		-0.00493943	474.264	475.271	474.269	475.276	1	4	2.1.1.1113.13	0	11.3928	208.407	11.4026
6	2	2	26.71	1.013	1.013	sp|Q3SWX5|CADH6_BOVIN	Cadherin-6 OS=Bos taurus OX=9913 GN=CDH6 PE=2 SV=1	0.000869459	19.21	ETLL		-0.00493943	474.264	475.271	474.269	475.276	1	4	2.1.1.1113.13	1	11.3928	208.407	11.4026
51	0.08	0.08	11.47	0	0	sp|Q29RU8|CASC1_BOVIN	Protein CASC1 OS=Bos taurus OX=9913 GN=CASC1 PE=2 SV=1	0.000434512	19.21	TEIL		-0.00493943	474.264	475.271	474.269	475.276	1	4	2.1.1.1113.13	0	11.3928	208.407	11.4026
84	0.05	0.06	7.972	0	0	sp|Q3B7M3|RIPR2_BOVIN	Rho family-interacting cell polarization regulator 2 OS=Bos taurus OX=9913 GN=RIPOR2 PE=2 SV=1	0	19.21	ETLL		-0.00493943	474.264	475.271	474.269	475.276	1	4	2.1.1.1113.13	0	11.3928	208.407	11.4026
84	0.05	0.06	7.972	0	0	sp|Q3B7M3|RIPR2_BOVIN	Rho family-interacting cell polarization regulator 2 OS=Bos taurus OX=9913 GN=RIPOR2 PE=2 SV=1	0	18.88	DDIL		0.0314461	474.264	475.271	474.233	475.24	1	4	2.1.1.1113.13	0	11.3928	208.407	11.4026
36	0.12	0.13	20.31	0	0	sp|Q0P5L0|RBM42_BOVIN	RNA-binding protein 42 OS=Bos taurus OX=9913 GN=RBM42 PE=2 SV=1	0.000434512	18.88	DDIL		0.0314461	474.264	475.271	474.233	475.24	1	4	2.1.1.1113.13	0	11.3928	208.407	11.4026
16	0.24	0.24	24.27	0	0	sp|P63258|ACTG_BOVIN	Actin, cytoplasmic 2 OS=Bos taurus OX=9913 GN=ACTG1 PE=1 SV=1	0	16.25	FAGDDAPR		0.00401715	847.386	424.7	847.382	424.698	2	8	3.1.1.999.4	1	9.0651	1319.62	9.0467
3	2.58	2.58	70.88	0.8987	0.4793	sp|Q7SIB2|CO4A1_BOVIN	Collagen alpha-1(IV) chain OS=Bos taurus OX=9913 GN=COL4A1 PE=1 SV=2	0	15.72	GPPGPRGFPGPPGP		-10.0759	1275.58	426.201	1285.66	429.56	3	10	1.1.1.971.2	1	8.7454	91.405	8.7116
1	6.28	6.28	22.11	5.68	5.68	sp|A2VDK6|WASF2_BOVIN	Wiskott-Aldrich syndrome protein family member 2 OS=Bos taurus OX=9913 GN=WASF2 PE=2 SV=1	0	15.56	APPPPPPPP		0.0046714	865.474	433.745	865.47	433.742	2	9	3.1.1.1067.7	1	10.6301	1557.72	10.5679
115	0.05	0.06	5.701	0	0	sp|G3MZC5|AP5B1_BOVIN	AP-5 complex subunit beta-1 OS=Bos taurus OX=9913 GN=AP5B1 PE=2 SV=1	0.000434512	15.3	ECGL		0.0403687	420.208	421.216	420.168	421.175	1	4	2.1.1.1065.4	1	10.2823	119.119	10.3604
101	0.05	0.06	6.95	0	0	sp|Q2T9P4|NASP_BOVIN	Nuclear autoantigenic sperm protein OS=Bos taurus OX=9913 GN=NASP PE=2 SV=2	0.000434512	15.2	LPEIRE		-0.0384335	755.379	756.387	755.418	756.425	1	5	2.1.1.1085.11	1	10.7569	0	-1

### Sheet: NG_Group
N	Unused	Total	%Cov	%Cov(50)	%Cov(95)	Accessions	Names	Contrib	Conf	Sequence	Modifications	dMass	Prec MW	Prec m/z	Theor MW	Theor m/z	Theor z	Sc	Spectrum	Specific	Time	PrecursorSignal	PrecursorElution
1	3.15	3.15	19.74	2.146	2.146	sp|P48616|VIME_BOVIN	Vimentin OS=Bos taurus OX=9913 GN=VIM PE=1 SV=3	1.4318	99	GQVINETSQH	Deamidated(N)@5	-0.0147256	1112.5	557.255	1112.51	557.262	2	7	2.1.1.1035.9	1	9.0278	0	-1
5	2	2	42.86	5.357	5.357	sp|P02666|CASB_BOVIN	Beta-casein OS=Bos taurus OX=9913 GN=CSN2 PE=1 SV=2	2	99	TPVVVPPFLQPE	Deamidated(Q)@10	-0.00690875	1322.71	662.36	1322.71	662.363	2	12	2.1.1.1265.2	1	14.1744	150.793	14.1553
25	0.08	0.08	49.19	2.147	0	sp|Q0IIJ3|WASF1_BOVIN	Wiskott-Aldrich syndrome protein family member 1 OS=Bos taurus OX=9913 GN=WASF1 PE=2 SV=1	0.080399	94.7	PPPPVPPPPPPP	Oxidation(P)@6	-0.00625092	1200.65	601.331	1200.65	601.334	2	9	1.1.1.978.4	1	9.926	0	-1
25	0.08	0.08	49.19	2.147	0	sp|Q0IIJ3|WASF1_BOVIN	Wiskott-Aldrich syndrome protein family member 1 OS=Bos taurus OX=9913 GN=WASF1 PE=2 SV=1	0	17	PPPPVPPPPPPP	Oxidation(P)@6	-0.00441987	1200.65	601.332	1200.65	601.334	2	9	3.1.1.1030.10	1	9.9029	0	-1
4	2.09	2.09	40.08	0.6639	0.6639	sp|P29473|NOS3_BOVIN	Nitric oxide synthase, endothelial OS=Bos taurus OX=9913 GN=NOS3 PE=1 SV=3	2	99	PGPDTPGP		0.0120617	736.351	369.183	736.339	369.177	2	7	2.1.1.1025.3	1	8.7926	96.1951	8.9385
3	2.29	2.29	50.4	2.133	2.133	sp|P63258|ACTG_BOVIN	Actin, cytoplasmic 2 OS=Bos taurus OX=9913 GN=ACTG1 PE=1 SV=1	2	99	FAGDDAPR		-0.000560489	847.382	424.698	847.382	424.698	2	10	2.1.1.1037.5	1	9.0751	949.114	9.08
1	3.15	3.15	19.74	2.146	2.146	sp|P48616|VIME_BOVIN	Vimentin OS=Bos taurus OX=9913 GN=VIM PE=1 SV=3	1.72125	98.07	QVINETSQH		-0.00143383	1054.5	528.259	1054.5	528.259	2	13	3.1.1.970.2	1	8.543	3927.37	8.5005
7	1.57	1.57	40.91	6.25	6.25	sp|P69678|CUTA_BOVIN	Protein CutA OS=Bos taurus OX=9913 GN=CUTA PE=1 SV=1	1.56864	98.07	MIKTQSSLVPA		-0.0174794	1173.63	392.216	1173.64	392.222	3	9	3.1.1.1063.8	1	10.6797	520.023	10.7339
21	0.09	2.02	19.88	4.057	0	sp|A2VDK6|WASF2_BOVIN	Wiskott-Aldrich syndrome protein family member 2 OS=Bos taurus OX=9913 GN=WASF2 PE=2 SV=1	0	90.48	APPPPPPPP		3.27311e-05	865.47	433.742	865.47	433.742	2	8	3.1.1.1060.3	0	10.5978	1284.72	10.5687
9	0.67	0.67	23.34	2.457	0	sp|Q58CW4|NMUR2_BOVIN	Neuromedin-U receptor 2 OS=Bos taurus OX=9913 GN=NMUR2 PE=2 SV=1	0.665546	84.25	VTAVYALIFV		-0.093298	1094.54	548.279	1094.64	548.326	2	10	3.1.1.1108.4	1	11.6972	1296.16	11.7095
10	0.51	0.51	36.99	0.593	0	sp|E1BM58|PRAX_BOVIN	Periaxin OS=Bos taurus OX=9913 GN=PRX PE=1 SV=3	0.511449	77.5	MPGALGAP		0.039028	712.397	357.206	712.358	357.186	2	8	3.1.1.1003.5	1	9.2572	175.199	9.2482
9	0.67	0.67	23.34	2.457	0	sp|Q58CW4|NMUR2_BOVIN	Neuromedin-U receptor 2 OS=Bos taurus OX=9913 GN=NMUR2 PE=2 SV=1	0	74.13	VTAVYALIFV		-0.093298	1094.54	548.279	1094.64	548.326	2	10	3.1.1.1109.12	1	11.7258	1296.16	11.7095
21	0.09	2.02	19.88	4.057	0	sp|A2VDK6|WASF2_BOVIN	Wiskott-Aldrich syndrome protein family member 2 OS=Bos taurus OX=9913 GN=WASF2 PE=2 SV=1	0	71.77	PPPPPPPPP		-0.00298306	891.482	446.748	891.485	446.75	2	8	2.1.1.1111.10	0	10.7832	614.409	10.8127
11	0.41	0.41	41.8	1.122	0	sp|Q3B7N0|CAD13_BOVIN	Cadherin-13 OS=Bos taurus OX=9913 GN=CDH13 PE=2 SV=1	0.407823	70.84	TPDKPSPN		0.00387413	854.417	428.216	854.413	428.214	2	8	3.1.1.947.3	1	8.1045	187.336	8.0833
12	0.33	0.33	39.23	2.268	0	sp|Q2KIA0|MEF2C_BOVIN	Myocyte-specific enhancer factor 2C OS=Bos taurus OX=9913 GN=MEF2C PE=2 SV=1	0.332547	64.59	DPDADDSVGH		0.102762	1026.49	514.253	1026.39	514.202	2	8	3.1.1.976.3	1	8.6842	0	-1
3	2.29	2.29	50.4	2.133	2.133	sp|P63258|ACTG_BOVIN	Actin, cytoplasmic 2 OS=Bos taurus OX=9913 GN=ACTG1 PE=1 SV=1	0	58.9	FAGDDAPR		0.00163678	847.384	424.699	847.382	424.698	2	8	3.1.1.993.6	1	9.0308	1334.44	9.012
13	0.24	0.24	15.96	4.787	0	sp|Q2NL13|TPPC5_BOVIN	Trafficking protein particle complex subunit 5 OS=Bos taurus OX=9913 GN=TRAPPC5 PE=2 SV=1	0.236572	53.78	GIVEAVLTH		-0.00286126	937.52	469.767	937.523	469.769	2	5	3.1.1.1095.7	1	11.3946	174.965	11.3802
14	0.2	0.2	7.761	0	0	sp|Q0VCI1|OSGEP_BOVIN	Probable tRNA N6-adenosine threonylcarbamoyltransferase OS=Bos taurus OX=9913 GN=OSGEP PE=2 SV=1	0.202732	49.23	DTARHHRAV		-0.0420407	1061.51	531.76	1061.55	531.781	2	7	3.1.1.1074.12	1	10.9234	215.434	10.9046
21	0.09	2.02	19.88	4.057	0	sp|A2VDK6|WASF2_BOVIN	Wiskott-Aldrich syndrome protein family member 2 OS=Bos taurus OX=9913 GN=WASF2 PE=2 SV=1	0	47.81	PPAPPPPPP		-0.00112694	865.469	433.742	865.47	433.742	2	8	2.1.1.1104.4	0	10.6136	680.732	10.6053
10	0.51	0.51	36.99	0.593	0	sp|E1BM58|PRAX_BOVIN	Periaxin OS=Bos taurus OX=9913 GN=PRX PE=1 SV=3	0	47.62	GPPGP		-0.00696301	423.205	424.212	423.212	424.219	1	7	1.1.1.941.6	0	9.0886	133.332	9.1215
18	0.13	0.14	23.85	0	0	sp|Q32S24|COBA2_BOVIN	Collagen alpha-2(XI) chain OS=Bos taurus OX=9913 GN=COL11A2 PE=3 SV=1	0	47.62	GPPGP		-0.00696301	423.205	424.212	423.212	424.219	1	7	1.1.1.941.6	0	9.0886	133.332	9.1215
3	2.29	2.29	50.4	2.133	2.133	sp|P63258|ACTG_BOVIN	Actin, cytoplasmic 2 OS=Bos taurus OX=9913 GN=ACTG1 PE=1 SV=1	0.247184	45.18	LTEAPLNPK		-0.000877766	981.549	491.782	981.549	491.782	2	8	3.1.1.1034.2	1	9.9848	322.963	9.9792
15	0.16	0.16	7.415	0	0	sp|Q58DJ0|IRF5_BOVIN	Interferon regulatory factor 5 OS=Bos taurus OX=9913 GN=IRF5 PE=2 SV=1	0.156145	41.59	ITEAVQPGPA		0.0355077	981.549	491.782	981.513	491.764	2	8	3.1.1.1034.2	0	9.9848	322.963	9.9792
21	0.09	2.02	19.88	4.057	0	sp|A2VDK6|WASF2_BOVIN	Wiskott-Aldrich syndrome protein family member 2 OS=Bos taurus OX=9913 GN=WASF2 PE=2 SV=1	0	39.52	APPPPPPP		-8.03497	760.382	381.198	768.417	385.216	2	6	1.1.1.967.5	0	9.6664	84.5182	9.7484
21	0.09	2.02	19.88	4.057	0	sp|A2VDK6|WASF2_BOVIN	Wiskott-Aldrich syndrome protein family member 2 OS=Bos taurus OX=9913 GN=WASF2 PE=2 SV=1	0	39.52	PAPPPPPP		-8.03497	760.382	381.198	768.417	385.216	2	6	1.1.1.967.5	0	9.6664	84.5182	9.7484
17	0.14	0.14	2.444	0	0	sp|Q1RMW5|GRB7_BOVIN	Growth factor receptor-bound protein 7 OS=Bos taurus OX=9913 GN=GRB7 PE=2 SV=1	0.136677	38.4	PPCGGSPP		0.0488882	710.355	356.185	710.306	356.16	2	7	3.1.1.990.5	1	8.9531	332.55	8.7474
4	2.09	2.09	40.08	0.6639	0.6639	sp|P29473|NOS3_BOVIN	Nitric oxide synthase, endothelial OS=Bos taurus OX=9913 GN=NOS3 PE=1 SV=3	0.00217692	37.59	LLEIGG		-0.00557807	600.343	601.35	600.348	601.356	1	7	2.1.1.1130.5	1	11.1848	0	-1
36	0.06	0.06	21.52	0	0	sp|Q0IIE0|CPLX3_BOVIN	Complexin-3 OS=Bos taurus OX=9913 GN=CPLX3 PE=2 SV=1	0.0579919	35.57	ETDESQIQMAGGDVELPRELAKMIEEDT		-0.281801	3133.16	784.298	3133.44	784.368	4	7	3.1.1.1030.11	1	9.9045	0	-1
16	0.15	0.15	5.581	0	0	sp|A1A4I1|S20A2_BOVIN	Sodium-dependent phosphate transporter 2 OS=Bos taurus OX=9913 GN=SLC20A2 PE=2 SV=1	0.112383	33.04	AIMALL		0.0528024	630.43	316.222	630.377	316.196	2	5	3.1.1.1077.4	1	10.9795	211.609	10.9513
20	0.1	0.1	4.082	0	0	sp|Q7YRA3|EXOS4_BOVIN	Exosome complex component RRP41 OS=Bos taurus OX=9913 GN=EXOSC4 PE=2 SV=3	0.0990869	30.79	ATLAVLDAGI		-0.0559577	942.483	472.249	942.539	472.277	2	9	3.1.1.1038.3	1	10.092	85.8548	10.0736
23	0.09	0.09	6.431	0	0	sp|A2VDN6|SF3A1_BOVIN	Splicing factor 3A subunit 1 OS=Bos taurus OX=9913 GN=SF3A1 PE=2 SV=1	0.0888424	28.77	VPTAFVPAPP		-0.0743072	994.474	498.245	994.549	498.282	2	8	3.1.1.1025.4	1	9.7868	362.179	9.7214
24	0.08	0.09	5.369	0	0	sp|P62157|CALM_BOVIN	Calmodulin OS=Bos taurus OX=9913 GN=CALM PE=1 SV=2	0.0846002	27.9	FVQMMTAK		-0.00126705	954.465	478.24	954.467	478.241	2	10	2.1.1.1108.4	1	10.7099	1515.03	10.7667
27	0.08	0.08	7.212	0	0	sp|Q2M2T2|CS071_BOVIN	Uncharacterized protein C19orf71 homolog OS=Bos taurus OX=9913 PE=2 SV=1	0.0772745	26.95	LEVDFPPP		0.0169465	912.476	457.245	912.459	457.237	2	6	3.1.1.1062.6	1	10.6518	223.317	10.7575
28	0.07	0.08	21.57	0	0	sp|A2VE23|DMKN_BOVIN	Dermokine OS=Bos taurus OX=9913 GN=DMKN PE=2 SV=1	0.0710923	25.32	LGDVLGEAAI		0.0325878	956.55	479.283	956.518	479.266	2	6	3.1.1.1138.6	1	12.3454	247.723	12.4778
30	0.06	0.19	6.992	0	0	sp|Q3SYV4|CAP1_BOVIN	Adenylyl cyclase-associated protein 1 OS=Bos taurus OX=9913 GN=CAP1 PE=2 SV=3	0.0579919	21.71	SGPSAGSGPPPPPP		0.105943	1200.68	601.349	1200.58	601.296	2	10	2.1.1.1147.4	1	11.576	0	-1
18	0.13	0.14	23.85	0	0	sp|Q32S24|COBA2_BOVIN	Collagen alpha-2(XI) chain OS=Bos taurus OX=9913 GN=COL11A2 PE=3 SV=1	0	17.4	PPGIPGPP		-0.0575299	730.344	366.179	730.401	366.208	2	6	3.1.1.974.2	0	8.6257	142.858	8.6951
21	0.09	2.02	19.88	4.057	0	sp|A2VDK6|WASF2_BOVIN	Wiskott-Aldrich syndrome protein family member 2 OS=Bos taurus OX=9913 GN=WASF2 PE=2 SV=1	0	15.88	PPAPPPPPP		-0.000943831	865.469	433.742	865.47	433.742	2	8	1.1.1.1009.3	0	10.6043	1122.98	10.5943
18	0.13	0.14	23.85	0	0	sp|Q32S24|COBA2_BOVIN	Collagen alpha-2(XI) chain OS=Bos taurus OX=9913 GN=COL11A2 PE=3 SV=1	0.00612309	15.47	GGDGPHGPPGERGLPGPQGPNGFPGPKGPP		-0.300786	2783.05	928.691	2783.35	928.792	3	7	1.1.1.1071.9	1	12.0182	386.457	12.023
